# Beach sand beneath our feet: an overlooked reservoir of antibiotic resistance genes and pathogens, revealed by metagenomic evidence from Qingdao’s recreational beaches

**DOI:** 10.1101/2025.06.25.661489

**Authors:** Chenglu Li, Hongyue Ma, Yidan Chang, Hezi Ge, Xiaoyun Liu, Jiangtao Xie, He Zhang, Pengfei Cui

## Abstract

Coastal beach environments, especially those with heavy tourist activity, represent a dynamic interface between terrestrial and marine microbiomes. However, beach sand is rarely considered in surveillance of antibiotic resistance. In this study, we combined 16S rRNA gene sequencing and shotgun metagenomics to characterize microbial communities and antibiotic resistance genes (ARGs) at four popular recreational beaches in Qingdao, China. We show that beach sands harbor highly diverse bacterial communities with significantly greater richness than adjacent seawater. Beach sand near sewage discharge points had microbial profiles intermediate between raw sewage and open-ocean water, reflecting contributions from both sources. Metagenomic analysis identified a broad “resistome” of over 300 distinct ARGs in these beach and water samples, spanning 33 antibiotic classes and 6 resistance mechanism categories. Notably, the rifampicin resistance gene *rpoB2* was the most abundant ARG, and genes conferring resistance to peptide antibiotics were prevalent. Sewage outfalls were found to be major contributors of ARGs, with waste-influenced sand containing a larger and more diverse ARG pool than sand farther from pollution sources. We also detected a high diversity of bacterial virulence factor genes, particularly in sand. Our findings highlight that tourist beaches can serve as reservoirs and mixing zones for antibiotic-resistant and potentially pathogenic bacteria from land-based pollution. This underscores the need to include beach sand in environmental monitoring for antibiotic resistance and to improve wastewater management at recreational coastlines to mitigate public health risks.

**Graphical abstract:** 
