## Supplemental Table for "Beach sand beneath our feet: an overlooked reservoir of antibiotic resistance genes and pathogens, revealed by metagenomic evidence from Qingdao’s recreational beaches": Supplementary table 3.xlsx

### Sheet: Sheet1
ARO_Name	SWF	SSF	WSF	WWF	SWS	SSS	WSS	WWS	SWG	SSG	WSG	WWG
AAC(3)-IId	0	0	0	0.018583	0	0.00464576	0.0963995	0.24158	0.00348432	0	0.00464576	0.0336818
AAC(3)-Ic	0	0	0.00533333	0.0506667	0	0	0	0	0	0	0	0
AAC(3)-Id	0	0	0	0	0	0	0	0	0	0.00784314	0.0431373	0
AAC(6)-31	0.00533971	0.0036036	0.00347222	0.0192286	0.0036036	0.0018018	0.681775	0.300252	0.0179615	0.00748829	0.0143579	0.372202
AAC(6)-IIa	0.00720721	0.00540541	0	0.0432432	0.0018018	0	0.594595	0.405405	0.0198198	0.0108108	0.00900901	0.0918919
AAC(6)-IIc	0	0	0.0018018	0.0234531	0	0.0036036	0.288734	0.172092	0.0108405	0	0.0036036	0.0540838
AAC(6)-Ib-SK	0	0.0893471	0.185462	0	0	0	0	0	0	0	0	0
AAC(6)-Ib9	0.0138169	0.00690846	0.0189983	0.195164	0.0138169	0.0103627	2.981	1.60449	0.0759931	0.0172712	0.0829016	0.670121
AAC(6)-Ie-APH(2)-Ia	0.00139179	0.00139179	0.00417537	0.019485	0	0	0.0890745	0.0807237	0.00695894	0	0.00278358	0.0229645
ADC-13	0	0	0	0.00266667	0	0.00266667	0.0266667	0.105333	0.00266667	0	0	0.0146667
ADC-15	0	0.00352734	0	0.0864198	0.00352734	0.00705467	0.312169	0.961199	0.0141093	0.00705467	0.00352734	0.137566
ADC-21	0.00692042	0.00692042	0.00807382	0.244443	0.00807382	0.0126482	1.01654	3.00488	0.0403299	0.00922722	0.0149942	0.301799
ADC-43	0	0	0.000971817	0.00388727	0	0	0.12828	0.0971817	0.0058309	0.00388727	0.00194363	0.00777454
ADC-68	0	0	0	0.00564972	0	0	0.12809	0.193071	0.00182149	0	0	0.04071
ADC-8	0	0	0	0	0	0	0.0324786	0	0	0.0034188	0	0
AER-1	0.00337838	0.00218579	0.0110619	0.043882	0.0055974	0.00675676	0.505985	0.237133	0.0198715	0	0.0497785	0.456816
ANT(2)-Ia	0	0.00194932	0	0.0194932	0.00194932	0	0.224172	0.0487329	0.00779727	0	0.00974659	0.0682261
ANT(3)-IIa	0.0258887	0.00821596	0.0328638	0.680047	0.0106304	0.0176056	3.42971	1.95463	0.110329	0.0187793	0.0669014	1.63504
ANT(3)-IIc	0	0	0	0.00769231	0	0	0.0128205	0.0115385	0.0025641	0	0.00641026	0.123077
ANT(6)-Ia	0	0	0	0.0127315	0	0	0.0462963	0.0196759	0.00231481	0	0	0.0150463
ANT(9)-Ia	0	0	0	0	0	0	0.0689237	0.0065526	0	0	0	0.00995025
APH(3)-IIIa	0.00251572	0	0	0.0176101	0	0	0.116981	0.027673	0.00377358	0.00251572	0.00503145	0.0264151
APH(3)-Ia	0.0030581	0	0	0.0266815	0	0	0.0752583	0.0664821	0.00394477	0	0	0.0361001
APH(3)-Ib	0.0309524	0.0202381	0.0477591	0.289531	0.047619	0.022619	2.98796	4.06807	0.0988445	0.0166667	0.0918768	0.90007
APH(3)-VIa	0	0	0	0	0	0	0.0411523	0.0164609	0	0	0	0.00823045
APH(3)-VIb	0	0	0.0025641	0.00512821	0	0	0.108974	0.0679487	0.0025641	0	0.0025641	0.0025641
APH(6)-Id	0.0203106	0.0107527	0.0310633	0.308244	0.0227001	0.0227001	2.90203	4.04182	0.11828	0.0083632	0.0681004	0.925926
Acinetobacter_baumannii_AbaF	0	0	0	0	0	0	0.0204082	0.0510204	0	0	0	0.0102041
Acinetobacter_baumannii_AmvA	0.00424936	0	0	0.00492611	0.00328407	0.00164204	0.0197044	0.15939	0.002849	0.00164204	0	0.0164422
AcrF	0.0293535	0.0251888	0.0779355	0.251928	0.019708	0.00509942	1.53271	2.89284	0.104473	0.0125288	0.170242	0.909555
AcrS	0	0	0	0	0	0	0	0	0	0	0.0238095	0
Agrobacterium_fabrum_chloramphenicol	0	0	0.00282486	0.00282486	0	0	0.0282486	0.00564972	0	0	0	0
AxyY	0	0.00394477	0.0294861	0.0325418	0.00197239	0.00379944	0.160558	0.166292	0.0132083	0.00788955	0.0470355	0.169264
BEL-1	0	0	0.0021097	0.0105485	0	0	0.208861	0.0168776	0.00316456	0.00105485	0.00421941	0.0875527
BRP(MBL)	0	0	0	0.0756303	0	0	0	0	0	0	0	0
Bifidobacterium_adolescentis_rpoB	7.65834	6.19989	7.21024	8.59689	5.53595	6.46216	17.3021	19.76	7.81988	8.20172	12.0926	9.59478
Bifidobacterium_bifidum_ileS	0.142739	0.954487	2.33703	0.250015	0.188931	0.082555	0.66102	0.153085	0.285972	0.158349	0.352441	0.0120312
CAM-1	0	0	0	0	0	0	0.0598291	0	0	0	0	0.00854701
CARB-16	0	0.00222965	0	0.0680045	0.00334448	0	0.00222965	0.0301003	0.00334448	0	0.00334448	0.257525
CARB-3	0.00407747	0	0.0101937	0.0234455	0.00101937	0	0.2579	0.178389	0.00509684	0.00203874	0.00509684	0.0937819
CBP-1	0	0	0	0	0	0	0.0296804	0	0.00456621	0	0	0.0431034
CGA-1	0.00113379	0	0	0.00453515	0	0.00226757	0.0260771	0.102041	0.00226757	0	0	0.0306122
CIA-3	0	0	0	0.002849	0	0	0.0896502	0.00569801	0	0.00558124	0.002849	0
CME-1	0	0	0	0	0	0	0.0991311	0.00223714	0.00483092	0	0	0.00894855
CMH-1	0	0	0	0.0042735	0	0	0.025641	0.025641	0	0	0	0
CRP	2.75753	0.421836	0.107712	0.437547	2.02791	0.571213	1.4473	2.98553	2.70113	0.952149	1.17778	0.541669
CTX-M-3	0.00114155	0	0	0.00114155	0	0.00228311	0.0319635	0.0422374	0.00342466	0	0	0.0273973
Campylobacter_coli_chloramphenicol	0	0	0	0	0	0	0.0252101	0.0252101	0	0	0	0
CfxA2	0.00414079	0.0010352	0	0.0217391	0	0.00207039	0.115942	0.170807	0.0269151	0	0.0010352	0.161491
ESP-1	0	0	0	0	0	0	0	0	0	0.00966184	0.0193237	0
EreA2	0	0	0.00197239	0.115152	0.00462963	0	1.17694	0.248575	0.0550488	0.00462963	0.0369549	0.490549
EreB	0.0015873	0	0.0031746	0.165079	0	0.00634921	0.0896825	0.0309524	0.00952381	0	0.0444444	0.327778
EreD	0.0241276	0.00925086	0.0332298	0.164217	0.0235332	0.0169466	6.55648	1.92921	0.177916	0.0169466	0.0663111	0.558607
ErmA	0	0	0	0.00894855	0	0	0.033557	0.0223714	0	0	0	0.00447427
ErmB	0	0	0.00406504	0.0623306	0.00135501	0	0.544715	0.210027	0.0189702	0	0.0121951	0.0691057
ErmF	0.028341	0.0173668	0.0375036	0.185903	0.0144346	0.00598052	4.29129	1.27799	0.118637	0.0244803	0.0430373	0.643172
ErmG	0.00544218	0	0.00136054	0.0340136	0.00272109	0.00272109	0.296599	0.108844	0.0122449	0.00136054	0.00272109	0.0217687
ErmX	0	0	0.00611888	0.048951	0.00378788	0	0.0364219	0.0454545	0	0	0	0.00757576
Escherichia_coli_emrE	0	0.00660066	0	0.0156097	0	0	0.0708233	0.167722	0.00660066	0	0.00600601	0.20801
FosC2	0.00501253	0.0122589	0	0.043238	0	0.00273224	0.191547	1.11707	0.00501253	0	0	0.132286
FosX	0	0.00238095	0	0	0	0.0261905	0	0	0	0	0	0
GES-2	0	0	0.0150463	0.0266204	0	0.00115741	0.743056	0.0694444	0.0219907	0.00578704	0.0127315	0.319444
JOHN-1	0	0	0.00628931	0.150405	0	0	0.00500685	0.00372439	0	0	0.00628931	0.00212314
Klebsiella_pneumoniae_KpnG	0.00323625	0	0	0.0453074	0.00647249	0	0.343042	0.721683	0.00970874	0.00323625	0.00323625	0.110032
Klebsiella_pneumoniae_KpnH	0	0	0.00191571	0.0076193	0	0	0.0796761	0	0.00574713	0	0.00570359	0.189786
LCR-1	0	0.0037037	0	0.00740741	0.00185185	0	0.0407407	0.0148148	0	0	0	0
LMB-1	0.064843	0	0	0.00202634	0.0445795	0.00694444	0.0193875	0	0.08308	0	0.0277778	0.00101317
LRA-10	0	0	0	0	0	0	0	0	0.00252525	0	0.00252525	0.0530303
LRA-2	0	0	0	0	0	0	0	0	0	0.0311526	0.0280374	0
Lactobacillus_reuteri_cat-TC	0	0	0	0	0	0	0.0829493	0	0.0030722	0	0	0.0030722
LlmA_23S_ribosomal	0	0	0	0	0	0	0.0282187	0.00176367	0	0	0	0
LpeB	0	0	0.0284238	0	0	0	0	0	0	0	0	0
LpsB	0.00993677	0.00180668	0.00542005	0.160923	0.00451671	0.00361337	0.768239	1.19135	0.0226008	0.00634309	0.00722674	0.164413
MCR-3.10	0	0.00308642	0	0.00925926	0	0	0.0895062	0.145062	0	0.00308642	0	0.0277778
MCR-3.2	0	0	0	0.0125604	0.00386473	0	0.0937198	0.188406	0.00772947	0	0.00193237	0.0415459
MCR-3.5	0	0	0	0.00389864	0	0	0.0604288	0.0877193	0.00584795	0	0	0.0214425
MCR-3.6	0	0	0	0.0113269	0.00242718	0	0.106796	0.197411	0.00323625	0	0.00161812	0.0355987
MCR-3.9	0	0	0	0.00637959	0.0015949	0	0.0414673	0.124402	0.00318979	0	0.00318979	0.015949
MCR-7.1	0	0	0	0.0130032	0.00228311	0.00228311	0.0971107	0.165879	0.0110875	0	0.00228311	0.0400331
MCR-9.1	0	0	0	0.00215054	0	0	0.055914	0.0903226	0.00645161	0	0	0.027957
MOX-9	0.00167926	0.00587741	0	0.0727949	0.00173611	0.00167926	0.255397	0.64191	0.00688759	0.00173611	0.0118117	0.109376
Mef(En2)	0.00262467	0	0	0.00524934	0.00482489	0.00110011	0.0144747	0.0438875	0.00110011	0	0.00482489	0.0704244
MexA	0.00421941	0.00982032	0.0373686	0.221868	0.0021097	0.00632911	0.173854	0.932678	0.0112674	0	0.0252383	0.260572
MexB	0.0873474	0.207889	0.254884	1.40348	0.0766914	0.0338169	3.72617	6.63947	0.219212	0.0503389	0.537222	4.46716
MexC	0	0.00137174	0.0158668	0.0858905	0.00799283	0.00811164	0.690543	0.943629	0.0346554	0	0.0186103	0.0653144
MexD	0.00477088	0.00818648	0.0174882	0.230382	0.0176946	0.012499	1.41458	2.23135	0.0531262	0.00785724	0.0428648	0.130774
MexE	0.00484262	0.00161421	0.00208333	0.113456	0	0	0.265463	0.822177	0.0127464	0.00161421	0.0353706	0.142589
MexF	0.227166	0.0553114	0.102429	1.53081	0.0415752	0.0729587	3.87989	11.617	0.133677	0.0128106	0.449655	1.10047
MexI	0.0052579	0.0212113	0.00695928	0.0338423	0	0.0562016	0.0675235	0.117195	0	0.12026	0.166424	0.0531136
MexJ	0.00540572	0.00537666	0	0.116343	0.00259403	0.00666667	0.364771	1.11578	0.00511586	0	0.0169706	0.0890654
MexK	0.0714975	0.308712	0.386486	1.89905	0.0584921	0.0367226	5.49538	10.7619	0.206714	0.135342	1.03628	3.08151
MexL	0	0	0	0.0569826	0	0	0.34026	0.413639	0.00786164	0.00157233	0.0174004	0.0198952
MexV	0.00176835	0	0.00433524	0.0736915	0.0044674	0.000884173	0.232145	0.548981	0.00881374	0	0.0139094	0.0739642
MexW	0.0596231	0.30616	0.214871	1.9926	0.0897287	0.259437	2.63099	7.75696	0.127598	0.452714	0.781136	1.28659
MuxA	0.00175439	0	0	0.0192982	0	0	0	0.0105263	0	0	0.00877193	0.0508772
MuxB	0.0985457	0.382024	0.678643	1.76703	0.0758485	0.0501292	5.77169	12.2942	0.184336	0.0335892	0.274974	3.2121
MuxC	0.0154761	0.0259077	0.0569029	0.476433	0.0223188	0.0108548	0.731381	2.75643	0.0532867	0.00182648	0.0735828	0.55003
NmcR	0	0	0	0	0	0.00497512	0.0175439	0.0131579	0	0.0149254	0.039801	0.0567595
OXA-1	0.00481348	0.00481348	0.00601685	0.108303	0.00842359	0.00601685	1.40915	0.776173	0.0361011	0.0120337	0.0276775	0.351384
OXA-10	0	0.00595238	0.00992063	0.0595238	0.0119048	0	0.829365	0.650794	0.0357143	0.00595238	0.031746	0.884921
OXA-119	0.005	0.00877193	0.0118421	0.0577193	0.00850877	0.00350877	0.558772	0.122982	0.017193	0	0.0223684	0.487807
OXA-129	0.00483092	0.00724638	0.00362319	0.0652174	0.00483092	0.00724638	0.65942	0.638889	0.0471014	0.00241546	0.0338164	0.827295
OXA-164	0	0	0	0.00653595	0	0	0.0413943	0.11329	0	0	0	0.0174292
OXA-2	0	0	0	0.0105485	0	0	0.0464135	0.0021097	0	0	0.0147679	0.0189873
OXA-20	0.00121655	0.00243309	0.013382	0.0364964	0.00121655	0.00121655	0.72871	1.07178	0.0158151	0.00486618	0.00729927	0.0729927
OXA-209	0.031868	0.00573342	0.00243309	0.133828	0.0565117	0.00765502	0.796786	0.359489	0.05239	0	0.00694997	0.322776
OXA-21	0.0100412	0.00285322	0.00274348	0.0583819	0.00526868	0.00148148	0.414979	0.242963	0.00570645	0	0.00570645	0.345994
OXA-211	0	0	0	0.0242086	0	0	0.0707635	0.247672	0.00372439	0.00744879	0	0.0484171
OXA-296	0.00289855	0.00869565	0	0.125597	0.0107962	0.0060789	0.655961	1.72236	0.0250071	0.00289855	0.0115942	0.175201
OXA-3	0	0	0	0.0037594	0	0.00125313	0.0213033	0.018797	0.00250627	0	0.00501253	0.0426065
OXA-347	0.00121212	0.00790659	0.0109091	0.0266667	0.00606061	0	1.31716	0.326694	0.0206061	0.00606061	0.00848485	0.104242
OXA-35	0.00207039	0	0.010352	0.0496894	0.0144928	0	0.759834	0.52795	0.0393375	0.00414079	0.010352	0.63354
OXA-427	0.0071497	0	0	0.017395	0	0	0.183407	0.293006	0.0206055	0	0.00866073	0.114947
OXA-464	0.00460076	0.0122919	0.0159626	0.0502592	0.0159776	0.0297586	0.738211	0.53218	0.0547858	0.0105854	0.328092	1.85431
OXA-488	0	0.00255428	0	0	0	0.0625798	0	0	0	0.00383142	0	0
OXA-5	0	0.00574713	0	0.0574713	0.00574713	0.00574713	0.586207	0.538793	0.0431034	0.00287356	0.0301724	0.627874
OXA-53	0.00151515	0	0.0030303	0.00606061	0.0030303	0	0.0530303	0.0121212	0	0	0	0.101515
OXA-58	0	0	0	0.0014245	0	0.002849	0.0413105	0.219373	0.00569801	0	0	0.037037
OXA-9	0	0	0.00249688	0.00249688	0	0	0.0411985	0.00249688	0.00249688	0	0	0.00873908
OmpA	0.00813008	0.042029	0.0450656	0.00882695	0.00731071	0.0130435	0.327382	0.366564	0.0174398	0.00144928	0.00862196	0.113634
OpmB	0.00631007	0	0.00562186	0.0829875	0.00268817	0	0.218397	0.932301	0.012604	0	0.00464442	0.112725
OpmH	0.0224187	0.0136097	0.00344225	0.444073	0.0318582	0.00770897	1.11593	3.57301	0.0645343	0.00356426	0.156081	0.481389
OprA	0	0	0.0015015	0.015015	0	0	0.103604	0.0225225	0.0045045	0.0015015	0	0.015015
OprJ	0.0038714	0.00750776	0.0116142	0.161949	0.00806399	0.00210305	0.830907	1.03382	0.0330792	0.00419259	0.0171051	0.0713551
OprM	0.0076798	0.0258752	0.0152207	0.124205	0.00193798	0.00775194	0.240375	1.18145	0.00980597	0.00913242	0.120252	0.199176
OprN	0.00455685	0.00560224	0.00271866	0.0975948	0.00531383	0	0.254829	0.915656	0.00188324	0	0.0472773	0.153555
PDC-7	0	0	0	0.0140351	0	0	0.0578947	0.0929825	0.00175439	0	0	0.00526316
PDC-8	0.00424628	0	0	0.00955414	0	0	0.0859873	0.273885	0.00636943	0	0	0.0116773
PER-1	0.00219298	0	0	0.0131579	0.00657895	0	0.217105	0.243421	0.00657895	0	0.00438596	0.0153509
PER-2	0	0.0021575	0	0.00431499	0	0.0021575	0.0021575	0.0787487	0.0021575	0	0	0.0021575
PER-3	0	0	0	0.0131579	0.00657895	0	0.192982	0.247807	0.00438596	0	0.00438596	0.0153509
PNGM-1	0.0324865	0.462123	0.00611522	0.0113623	0.00374532	0.986045	0.0180926	0.00611879	0.0171184	0.832668	0.578711	0
ParR	0	0	0	0.00764916	0.00314465	0	0.375574	0.0458688	0.0159652	0.00854701	0.0042735	0.107877
PmpM	0.00748373	0.00416423	0.00478894	0.318918	0.00576743	0	0.770363	1.98672	0.0447736	0.00273224	0.108871	0.25597
PmrF	0	0	0	0.00416667	0.00520833	0.00208333	0	0.00208333	0.00104167	0	0.00520833	0.423958
Pseudomonas_aeruginosa_CpxR	0	0	0.00429134	0.135736	0.00787402	0.00200803	0.23025	1.13418	0.0246721	0	0.00524934	0.150816
Pseudomonas_aeruginosa_catB7	0.00140056	0	0.00420168	0.0322129	0	0	0.20632	0.0462185	0.00488445	0	0.0112045	0.0901786
Pseudomonas_aeruginosa_emrE	0	0	0.00600601	0.021021	0	0	0.0630631	0.189189	0.003003	0	0.015015	0.0540541
Pseudomonas_aeruginosa_soxR	0	0	0	0.00197239	0	0.00394477	0.00394477	0.0670611	0	0	0	0.00197239
QepA2	0.00186916	0	0.00124611	0.0261682	0	0.00124611	0.201869	0.21433	0.00623053	0.000623053	0.00124611	0.00124611
QepA4	0	0.0755233	0.127939	0	0	0	0	0.00144928	0.00185185	0	0.00289855	0
QnrA2	0.00572246	0.00143062	0	0.00715308	0.00286123	0	0.0200286	0.254649	0.00286123	0.00286123	0	0.00143062
QnrC	0	0	0	0	0.00192678	0	0.00578035	0.0346821	0	0	0	0
QnrD1	0	0.00623053	0	0	0	0	0	0	0	0	0	0.0607477
QnrS2	0.00608828	0.00608828	0	0.00913242	0.00304414	0.00304414	0.207002	0.645358	0.0121766	0	0.00304414	0.0837139
QnrVC1	0.00151515	0	0	0.00454545	0	0	0.104545	0.137879	0.0030303	0	0.00909091	0.0909091
QnrVC4	0	0	0	0.00304414	0	0	0.0167428	0.0593607	0.00304414	0	0	0.0487062
RCP-1	0	0	0	0.0102041	0	0	0.134921	0.0124717	0.00226757	0	0	0.0408163
RanA	6.1137	0.998186	0.749148	1.33815	5.90574	0.913881	7.43255	2.99962	6.44046	0.377133	1.37615	6.93837
RanB	0.00266667	0	0.00265604	0.0166622	0	0	0.203108	0.124305	0.00266135	0.00335008	0.00265604	0.0346667
Rhodobacter_sphaeroides_ampC	0	0	0	0	0	0	0.0254902	0.00784314	0	0	0	0.00392157
SAT-2	0	0	0	0.00881834	0	0	0.00529101	0.026455	0	0	0	0
SAT-4	0	0	0.00368324	0.0239411	0	0	0.110497	0.0276243	0.00184162	0	0.0092081	0.0128913
Staphylococcus_aureus_mupA	0	0	0	0	0	0	0	0	0	0	0	0.0412698
Staphylococcus_aureus_mupB	0.15227	0.0379874	0.0345836	0.0647753	0.170213	0.0396806	0.221436	0.0513003	0.152636	0.0594845	0.104827	0.224899
TEM-1	0.00464576	0.00232288	0	0.0150987	0.00232288	0	0.101045	0.140534	0.00232288	0	0	0.105691
TLA-3	0.00378788	0	0	0	0	0	0.00757576	0.00568182	0	0	0	0.0227273
TaeA	0	0	0	0	0	0	0	0	0	0	0	0.0198198
Tet(X6)	0.00727017	0.00320513	0.0162602	0.0736789	0	0	1.69016	0.591542	0.0424484	0.00813008	0.0293934	0.36046
TolC	0	0	0	0	0	0	0	0	0	0	0	0.0243056
TriC	0.0021645	0.0284238	0.0387597	0.00610928	0.00258398	0	0.00521914	0	0	0.0232558	0.0213866	0.135297
TxR	0.00165426	0	0.00082713	0.0567899	0.00082713	0	0.102212	0.165942	0.00661704	0	0.00385356	0.200798
VEB-3	0.00888889	0.00444444	0.00222222	0.0533333	0.00555556	0.00222222	0.624444	0.363333	0.0222222	0.00111111	0.0422222	0.602222
YajC	0.304864	0.0531164	0.00887636	0.233851	0.201164	0.0640478	0.487481	0.597441	0.630482	0.0301698	0.180438	0.42732
YojI	0.00121212	0.00242424	0	0.107315	0.00387985	0.00242424	0.2662	0.322215	0.0181771	0	0.00871355	0.100856
aad(6)	0.00220022	0	0.00220022	0.0121012	0	0	0.148515	0.0165017	0.00440044	0.00220022	0.00770077	0.0143014
aadA16	0.00452489	0.00452489	0.00603318	0.0452489	0.00452489	0	0.393665	0.484163	0.00301659	0.00452489	0.00754148	0.119155
aadA2	0.0200617	0.00771605	0.0216049	0.291667	0.00925926	0.0154321	2.68364	1.84105	0.103395	0.0108025	0.0679012	1.21759
aadA27	0	0	0	0.00387597	0	0	0.0697674	0.0465116	0.00258398	0	0.00516796	0.0271318
aadA5	0	0.00124844	0.00499376	0.0948814	0.0062422	0	0.965044	0.525593	0.0262172	0.00249688	0.0249688	0.560549
aadA6/aadA10	0.00913242	0.00761035	0.00913242	0.042618	0.00152207	0	0.512938	0.547945	0.00456621	0.00304414	0.00608828	0.123288
aadA8	0.0187075	0.00680272	0.00680272	0.209184	0.0085034	0.00680272	1.87585	1.28231	0.0561224	0.0085034	0.037415	0.80102
aadS	0.0174407	0.00657895	0.041732	0.172383	0.0252193	0.0109134	4.96711	1.3309	0.135566	0.038855	0.0706017	1.97599
abeM	0.00392861	0.0101387	0.00952066	0.201131	0.0087808	0.0139284	1.74791	2.52669	0.0846116	0.0116355	0.00991613	0.326306
abeS	0.030303	0.00600601	0.0530073	0.118807	0.0541829	0.0030303	0.646186	0.224984	0.0829484	0.0635818	0.0924751	0.267909
acrB	0.026122	0.189181	0.242828	0.672918	0.0235486	0.0117218	2.97138	2.63519	0.0963061	0.0303638	0.603273	1.3396
acrD	0.00182149	0.00385356	0.0349981	0.128997	0.00520833	0.0017094	0.580865	0.360285	0.0358802	0	0.235764	0.84326
adeA	0.00161031	0.000805153	0	0.00161031	0	0	0.0974235	0.0676329	0.00161031	0	0.00161031	0.000805153
adeB	0.00173611	0.00826322	0.00632382	0.0977225	0.0107178	0.00280399	0.335629	0.770984	0.0241035	0.000320821	0.0088266	0.737613
adeF	0.0518537	0.0030581	0.0160508	0.111256	0.0434214	0	0.335214	0.473401	0.0753671	0.00526136	0.0574571	0.481595
adeG	0	0	0	0.00952381	0	0	0.0628571	0.0628571	0	0	0.00380952	0.0506832
adeH	0	0.00124844	0	0.0149813	0.00249688	0	0.0886392	0.0486891	0.00124844	0	0.00249688	0.0374532
adeI	0.0303801	0.0196719	0.00421941	0.127693	0.0100375	0.0113358	1.10624	2.13213	0.033547	0.00612141	0.0149975	0.236837
adeJ	0.0353576	0.0245412	0.0138814	0.256081	0.0298717	0.00770859	2.01626	2.70109	0.131927	0.00697721	0.0552585	1.13232
adeK	0.0121059	0.00963289	0.0153762	0.121076	0.0150528	0.00624931	2.08235	2.10551	0.0281737	0.0164996	0.0200454	0.280828
adeR	0	0	0	0.00273224	0.00273224	0	0.129163	0.129537	0.00701754	0	0	0.0103394
aphA15	0.00251572	0	0.00754717	0.0201258	0	0	0.114465	0.0616352	0.00251572	0	0.00377358	0.0415094
arlS	0	0	0	0.00340136	0	0	0.0204082	0	0	0	0.00350877	0.0175439
arnA	0.00897413	0.00177936	0.0191571	0.263321	0.0105038	0.00059312	0.108716	0.119753	0.00177936	0	0.0417198	0.766562
arr-1	0	0.0300546	0.0163934	0	0	0	0	0	0	0	0	0
arr-2	0	0.0190476	0.0428571	0	0	0	0	0	0	0	0	0
arr-3	0.00408998	0	0	0.00817996	0.00408998	0	0.155419	0.173824	0.0102249	0	0.00408998	0.0531697
bacA	0	0	0.00735294	0.0370412	0.00275482	0	0.135027	0.147565	0.021127	0	0.0153136	0.08544
baeR	0.0037037	0.0030581	0.00286123	0.00740741	0	0	0.557876	0.0698617	0.0337466	0	0.00143062	0.0815305
catB11	0.00634921	0.0015873	0.00751673	0.0368359	0	0	0.854322	0.388233	0.0238095	0.00455201	0.0142857	0.0324938
catB3	0.0110585	0.00473934	0.028436	0.161137	0.00473934	0.00631912	1.96998	1.03476	0.0552923	0.014218	0.0458136	0.255924
catB8	0	0	0	0.00189394	0	0.00378788	0.0189394	0.0284091	0.00189394	0	0	0.00189394
catII_from_Escherichia	0.00623053	0.00311526	0.00155763	0.0155763	0.00311526	0.00311526	0.140187	0.448598	0.0046729	0	0	0.00778816
catQ	0	0	0.0030303	0.00695187	0	0	0.0786988	0.0151515	0.00151515	0	0.0123886	0.163725
ceoB	0.0730329	0.0117543	0.0411321	0.344166	0.0699564	0.0130122	0.750989	0.957772	0.1	0.0109523	0.0374664	1.33343
cmeB	0.0126572	0.00894045	0.0474506	0.0954933	0.00335008	0.00335008	0.503576	0.371425	0.0220073	0.00260417	0.179882	0.943527
cmlA5	0	0	0.000793651	0.0119048	0.0031746	0	0.0404762	0.052381	0.00396825	0	0.0047619	0.0793651
cmlA9	0.0271605	0.00493827	0.0132147	0.0518978	0.0131687	0	0.484824	0.272065	0.0445823	0.00658436	0.0090535	0.177368
cmx	0	0	0	0	0.00189394	0	0.0568182	0.030303	0	0	0.00189394	0.00757576
dfrA1	0	0	0.00421941	0.0654008	0.00843882	0	0.483122	0.291139	0.021097	0.0021097	0.0253165	0.128692
dfrA10	0	0.00181159	0	0.00543478	0	0	0.048913	0.0326087	0.00362319	0	0	0
dfrA12	0	0	0	0.00401606	0	0.00200803	0.0200803	0.118474	0	0	0.00401606	0.0100402
dfrA14	0.0043535	0	0	0.0213421	0.00414079	0	0.135114	0.183315	0.00207039	0	0.00414079	0.084092
dfrA15	0.00421941	0	0.0021097	0.00421941	0	0	0.137131	0.118143	0	0.00421941	0	0.0274262
dfrA16	0	0	0	0.0168776	0	0	0.0654008	0.0400844	0.0021097	0.00632911	0.00421941	0.00632911
dfrA17	0	0	0	0.00552486	0	0	0.108656	0.0957643	0.00184162	0	0.00368324	0.0607735
dfrA26	0	0	0	0	0	0.00396825	0	0	0	0.00396825	0.0714286	0.00396825
dfrA27	0	0.00368324	0	0.00184162	0	0	0.0865562	0.139963	0	0	0	0.014733
dfrA28	0	0.00421941	0	0.0021097	0	0	0.0632911	0.124473	0	0	0	0.0147679
dfrA3	0	0.0225225	0.00900901	0.00833333	0.00416667	0	0.075	0.0416667	0.00833333	0	0.0354531	0.17421
dfrA31	0.0431894	0	0	0	0	0	0	0	0	0.00221484	0	0
dfrA5	0.00217865	0	0.00217865	0.0043573	0	0	0.0413943	0.0152505	0.0043573	0	0.00653595	0.0261438
dfrA6_from_Proteus	0.0448698	0	0	0.0126582	0	0	0.0274262	0.331224	0.00843882	0.00271003	0	0.00963946
dfrA7	0	0	0	0.00732601	0	0	0.0811425	0.120717	0.0018315	0	0.0021097	0.122131
dfrB2	0.00833333	0	0	0.00833333	0	0.00170068	0.340901	0.0208333	0.00833333	0	0.0333333	0.133759
dfrB4	0	0	0	0.00843882	0	0	0.0253165	0.021097	0	0	0	0.0843882
dfrB6	0	0	0	0	0	0	0.00925926	0.157407	0	0	0	0.0216049
dfrB7	0	0	0	0.0528011	0	0	0	0.0666667	0	0	0.00238095	0
dfrG	0	0	0	0.0100402	0	0	0.0722892	0.00401606	0	0	0	0
dfrI	0.0133333	0	0	0	0.0444444	0.0311111	0	0.00444444	0.0311111	0	0	0
efrB	0.00112803	0	0.00451213	0.0174845	0	0	0.376763	0.137056	0.00789622	0.00169205	0.00451213	0.0124083
emrB	0.0112848	0	0	0.0211765	0	0	0.0787783	0.0234636	0	0	0.0131373	0.342777
farA	0	0	0	0.00387597	0	0	0.0424785	0.0106327	0.00225225	0.00225225	0.00225225	0.0429499
farB	0	0	0	0.0789508	0	0	0.218442	0.10527	0.0179984	0.00190476	0.0237772	0.243358
floR	0.00289855	0	0.0367492	0.0638561	0.00716846	0	0.912079	0.344096	0.0347125	0.00797019	0.0130474	0.21354
golS	0.034921	0.013048	0.0723512	0.232629	0.00433559	0.0134314	1.17592	2.30373	0.0361612	0	0.0254622	0.280413
iri	0.002886	0	0	0	0	0.004329	0.001443	0	0	0.00577201	0.049062	0
kdpE	0.00627334	0.00374532	0	0.461164	0.00664387	0.00948664	1.61389	1.6817	0.0409414	0.00277778	0.0410012	0.553062
linG	0.00362319	0	0.00243309	0.00953389	0.00358423	0	0.0126837	0.00466771	0.00225225	0	0.0100441	0.291222
lmrB	0	0	0	0	0	0	0.0153846	0.0153846	0	0	0	0
lmrD	0	0	0	0	0	0	0.0348259	0.00497512	0	0	0	0.0597015
lnuC	0.00401606	0	0.00200803	0.0120482	0.00401606	0	0.064257	0.156627	0.0120482	0.0060241	0	0.0863454
lnuD	0	0	0.0040404	0.00591153	0.003367	0	0.199	0.0766572	0.0133189	0	0.0020202	0.140044
lsaB	0.00305111	0.00152555	0	0.012855	0.00152555	0	0.0794297	0.0183066	0.0110042	0	0.00762777	0.244055
lsaE	0.00373134	0.00248756	0	0.00373134	0	0	0.0634328	0.00621891	0.00124378	0.00248756	0.00621891	0.130597
macB	0.00472813	0.00177305	0.00512821	0.0899216	0.002331	0.00378788	0.724901	0.347213	0.026646	0.00472813	0.0159314	0.137576
mdsA	0.00152905	0.000764526	0	0.00840979	0.000764526	0	0.045107	0.108563	0.00229358	0.00229358	0.00229358	0.0137615
mdsB	0.00238518	0	0.0025181	0.0155036	0.00641989	0.000629525	0.171687	0.315807	0.0124903	0.00157381	0.0035113	0.0215785
mdsC	0.00132802	0.00132802	0	0.00863214	0.00132802	0	0.0498008	0.0843293	0.00132802	0.00132802	0.00265604	0.0106242
mdtB	0.0242812	0.0834296	0.204879	0.325342	0.0208958	0	1.48446	2.41325	0.060221	0.00165837	0.0418345	0.701695
mdtC	0.02599	0.274803	0.540366	1.70783	0.0342248	0.0136836	2.23887	3.89661	0.0862749	0.00318979	0.184753	1.5421
mdtF	0.0047619	0.0344183	0.0359383	0.0979381	0	0	0.51694	0.202844	0.0129924	0.00649351	0.103313	0.161692
mefC	0.0406792	0.00326797	0.0361127	0.168568	0.00381152	0.0129994	4.05333	1.78157	0.102981	0.00922412	0.0898265	0.718784
mel	0.0211617	0.00187266	0.0517672	0.186524	0.00994085	0.0118761	2.14301	0.769777	0.0917458	0.0202429	0.0928537	0.584637
mexN	0.0172426	0.00685049	0.00634792	0.132938	0.00448354	0.00771886	1.25988	1.6487	0.032548	0.0114647	0.0310005	0.380046
mexP	0.00257069	0	0.00257069	0.02485	0	0.0017138	0.0325621	0.261354	0.0017138	0.0017138	0.0017138	0.0017138
mexQ	0	0	0	0.0211233	0.00113379	0	0.0847088	0.299771	0.00430108	0.00113379	0	0.010087
mexY	0.0110641	0.0126002	0.00776252	0.215352	0.0659675	0.00986193	1.17455	3.0012	0.0760491	0.0031234	0.066417	0.631989
mphA	0.00551876	0	0.00220751	0.0264901	0	0.00220751	0.338852	0.373068	0.01766	0	0.00883002	0.0397351
mphE	0.0474576	0.0338983	0.080226	0.943503	0.0553672	0.0384181	7.87006	9.05198	0.247458	0.0327684	0.157062	2.13446
mphF	0.00222222	0	0.00666667	0.0177778	0	0	0.152222	0.0266667	0.00555556	0	0.00666667	0.0455556
mphG	0.0361896	0.00802855	0.0478164	0.167538	0.0107534	0	4.7726	1.67156	0.0787902	0.0265049	0.0945799	0.747379
msbA	1.85466	0.568835	0.382585	1.05426	2.19629	0.617873	2.63083	3.32806	3.13792	0.738149	1.37748	2.28017
msrE	0.0757524	0.0431839	0.0808265	1.05521	0.0528455	0.0386179	9.43004	10.3197	0.30308	0.0537352	0.175119	2.14885
mtrA	0.0633246	0.535091	1.10686	0.0300417	0.0823083	0.0147755	0.315328	0.00582342	0.118539	0.00932469	0.0280811	0.0132367
mtrC	0	0	0	0	0	0	0.151852	0.00740741	0.00740741	0	0	0
mtrD	0.0337999	0.0447037	0.141539	0.477473	0.0320643	0.0145491	2.7055	2.80998	0.0825595	0.0247519	0.311854	1.88344
novA	0.251654	0.213865	0.485351	0.146295	0.227721	0.0684178	0.330974	0.0907377	0.283762	0.106639	0.307182	0.20019
oleC	0	0.217884	0.423458	0.003663	0.00749064	0.0228394	0.0653576	0.00919867	0.00444816	0.0147019	0.0395053	0.00179211
oqxA	0	0	0.00865801	0.142857	0	0	0	0	0	0	0	0
oqxB	0.00223714	0.00993037	0.0969573	1.10615	0.00255673	0.00578915	0.000639182	0.00298626	0.0103159	0	0.0173159	0.0034188
patB	0	0.0328078	0.014652	0.00732601	0	0.003663	0.003663	0	0	0.014652	0.0695971	0
pp-flo	0	0	0.0147783	0.0311987	0	0	0.2578	0.0821018	0.00656814	0	0.00328407	0.0509031
qacE	0	0	0.00895538	0.0759222	0.00595238	0	0.755421	0.50761	0.0231191	0.0206222	0.297368	0.0532042
qacEdelta1	0.0287356	0.0143678	0.0344828	0.79023	0.0229885	0.0143678	3.38218	3.37644	0.137931	0.0201149	0.143678	1.28448
qacH	0.0076007	0.0167961	0.00600601	0.095247	0	0.003003	1.05888	1.15974	0.0466397	0.003003	0.0355183	0.581816
rosA	0.00604348	0.0236748	0.0275021	0.086071	0	0.00222965	1.05596	0.832289	0.0381193	0.00424628	0.0103994	0.459084
rosB	0.0125608	0.003003	0.0775758	0.206066	0.00533746	0.00947647	0.554968	0.841128	0.0213643	0.00386557	0.0354688	0.673219
rphA	0	0.228459	0.452032	0.00165017	0.0111661	0	0.00160256	0	0.0030581	0.00485529	0.00160256	0.00313162
rphB	0	0.273225	0.41259	0.00469046	0.015173	0	0.00115741	0	0.00385283	0.00385283	0.00321329	0.00115741
rpoB2	13.3483	12.1485	23.4045	8.96102	11.0729	5.74135	23.0645	15.0933	14.9386	8.06466	13.7448	12.024
rsmA	0.504445	0.223024	0.207048	0.501239	0.432675	0.219208	1.05132	2.02779	0.583161	0.291196	0.427365	0.368891
smeC	0	0	0.00411523	0.0123457	0	0	0.0823045	0.0205761	0.00411523	0	0.00411523	0.00411523
smeD	0	0	0	0.00638688	0	0	0.150366	0.0142553	0.00169205	0	0	0
smeE	0.0586252	0.00386102	0.000316256	0.148346	0.0510114	0	1.04815	0.850168	0.0583055	0.00126502	0.0688329	0.169492
smeR	0.00217865	0	0	0.0217865	0	0	0.0762527	0.0501089	0	0	0	0.0261438
sul1	0.0214286	0.0297619	0.0642857	0.50119	0.0190476	0.0130952	4.69524	3.74405	0.140476	0.0202381	0.133333	1.61429
sul2	0.0131894	0.0107914	0.0815348	0.51199	0.0119904	0.00959233	1.48801	0.3753	0.0383693	0.00719424	0.0587632	0.327338
sul4	0.00231481	0.0456293	0.0576546	0.0104167	0	0	0.0160664	0.0960648	0	0	0	0.0627943
tet(33)	0	0	0.0018018	0.030518	0	0	0.08003	0.0201201	0	0	0	0.00277778
tet(35)	0.0440252	0.00411523	0	0	0.00628931	0.0329218	0	0	0	0.00411523	0	0
tet(39)	0.0244108	0.0109428	0.0117845	0.318182	0.030303	0.0176768	1.65741	5.24579	0.0740741	0.00505051	0.0227273	0.404882
tet(40)	0.0015949	0	0	0.00637959	0	0	0.0223285	0.0382775	0.00318979	0	0	0.00956938
tet(45)	0	0	0	0	0	0	0	0	0	0	0	0.0316456
tet(59)	0	0	0	0.00406504	0	0	0.0203252	0.00813008	0	0	0	0.00406504
tet(A)	0.00313725	0.000784314	0.00235294	0.0172549	0	0.00313725	0.0776471	0.146667	0.00862745	0.00156863	0.00470588	0.181176
tet(C)	0.0134341	0.0109152	0.0117548	0.0814442	0.00839631	0.00671704	0.991604	1.18304	0.0361041	0.000839631	0.0361041	0.627204
tet(E)	0	0.00258398	0	0.0767048	0	0	0.510387	0.831625	0.0376773	0.0121868	0.0315512	0.280305
tet(G)	0.0345609	0.00255102	0.0195578	0.10524	0.0255102	0.00340136	0.966946	0.397294	0.045068	0.00170068	0.0229592	0.617616
tet(H)	0	0.00665004	0	0.0133001	0	0.00166251	0.0972569	0.121363	0.00498753	0.00166251	0.0116376	0.0507066
tet(L)	0	0	0	0.00726603	0.00326797	0.00236407	0	0.0323668	0.00472813	0	0.00236407	0.0757544
tet(W/N/W)	0	0	0	0.00250627	0	0.000852515	0.027774	0.0815754	0.00170503	0	0	0.00511509
tet(Y)	0	0	0	0.0320988	0.00164609	0	0.0707819	0.0197531	0.00823045	0	0.0205761	0.167078
tet32	0	0	0	0.00130208	0.00260417	0	0.0481771	0.0195312	0.00520833	0	0	0.0221354
tet36	0.00104167	0.00104167	0.00208333	0.0494792	0.0015625	0.00104167	0.714063	0.154167	0.0197917	0.00677083	0.00520833	0.251563
tet37	0	0	0	0	0	0	0.0816386	0.0394477	0.00328407	0	0	0.086808
tetA(58)	0	0.0607345	0.0730893	0	0.00282486	0.00141243	0.0183616	0	0.00423729	0	0.00141243	0
tetA(P)	0.00326328	0.00574713	0.003367	0.00326328	0	0.00394945	0.101271	0.0210809	0.00157978	0	0.00315956	0.10246
tetB(60)	0	0.00813008	0.0910015	0.0629412	0	0	0.00333333	0	0	0	0	0
tetB(P)	0	0.003367	0.020202	0.0619529	0	0.002331	0.0513693	0.00740741	0	0	0.00794858	0.135095
tetM	0.00364583	0.00416667	0	0.167708	0.00208333	0.0046875	0.1875	0.108854	0.0166667	0.000520833	0.0119792	0.116146
tetO	0	0	0.0011655	0.00582751	0.002331	0	0.045641	0.0945066	0.0240948	0	0	0.0327117
tetQ	0.0702487	0.0133229	0.00867254	0.102652	0.0475906	0.019124	0.57116	0.825144	0.331438	0.0145608	0.0399112	0.938561
tetW	0.00166667	0	0	0.00333333	0	0	0.0966796	0.124707	0.00340224	0.00310078	0.00310078	0.0812877
tetX	0.0137104	0.0154242	0.0188518	0.197087	0.00771208	0.00342759	4.02228	1.33933	0.0831191	0.0222793	0.0676949	0.964867
ugd	5.22612	0.152283	0.20639	0.832084	3.49678	0.131619	2.41331	3.1468	5.46783	0.199432	0.666136	4.59559
vanHF	0	0.018315	0.014652	0	0	0.003663	0	0	0	0	0.003663	0
vanHO	0	0	0.0774202	0	0	0	0	0	0	0	0	0
vanO	0	0	0.0426065	0	0	0	0	0	0	0	0	0
vanRO	0	0	0.037037	0	0	0	0	0	0	0	0	0
vanSG	0	0	0	0.00472813	0	0	0.0236407	0.0070922	0	0	0	0
vanXO	0	0	0.0294118	0	0	0	0	0	0	0	0	0
vatB	0	0.00372439	0.00177305	0.0659834	0.0018622	0	0.773219	0.276837	0.0251488	0.0237992	0.0213995	0.16351
vatC	0	0	0	0.00155763	0.00155763	0	0.0514019	0.0778816	0.00623053	0	0	0
vatF	0.0218579	0.00675825	0	0.0107665	0.011695	0	0.130152	0.303245	0.0413666	0	0.00680055	0.257808
vatH	0.00181159	0	0	0.020524	0.00362319	0	0.33536	0.42504	0.023398	0	0.00543478	0.00709541
vmlR	0	0.00456621	0.00780246	0.00456621	0.00456621	0	0.0890633	0.012945	0.0319635	0	0	0
