## Supplemental Table for "Beach sand beneath our feet: an overlooked reservoir of antibiotic resistance genes and pathogens, revealed by metagenomic evidence from Qingdao’s recreational beaches": Supplementary table 4.xlsx

### Sheet: Sheet1
Resistance_Mechanism	SWF	SSF	WSF	WWF	SWS	SSS	WSS	WWS	SWG	SSG	WSG	WWG
antibiotic efflux	13.3203	5.76771	7.72089	25.794	12.2463	3.36018	93.5951	140.72	17.3858	3.76465	12.3578	51.3706
antibiotic inactivation	0.612264	1.40898	1.78412	6.87804	0.574658	1.40663	74.265	55.0398	2.53334	1.32691	2.76823	27.4593
antibiotic target alteration	26.5705	19.5337	33.4695	19.4147	20.5158	12.4786	49.7094	41.2137	28.8762	16.7126	27.0937	28.7269
antibiotic target protection	0.193625	0.0892836	0.17252	1.68152	0.132882	0.0815748	13.9014	13.6748	0.862456	0.10428	0.362103	4.97626
antibiotic target replacement	21.1641	18.4668	30.8358	18.8206	16.7011	12.265	48.3869	40.996	23.0304	16.3154	26.2221	24.5459
reduced permeability to antibiotic	0.0180668	0.0438357	0.0504856	0.177399	0.0149721	0.0166568	1.47119	1.60378	0.0560058	0.0163394	0.0201222	0.385924
