## Supplemental Table for "Beach sand beneath our feet: an overlooked reservoir of antibiotic resistance genes and pathogens, revealed by metagenomic evidence from Qingdao’s recreational beaches": Supplementary table 5.xlsx

### Sheet: Sheet1
Taxon	Test-Statistic	p-value	FDR_P	Bonferroni_P	SWF_mean	SSF_mean	WSF_mean	WWF_mean	SWG_mean	SSG_mean	WSG_mean	WWG_mean	SWS_mean	SSS_mean	WSS_mean	WWS_mean	SWZ_mean	SSZ_mean	WSZ_mean	WWZ_mean
Aeromonas	85.657	1.11022e-16	5.95788e-16	1.38223e-13	0.000928003	0.000151143	0.000388404	0.00461126	0.000841847	0.000362659	0.00249736	0.014567	0.000392083	0.000241101	0.0129702	0.0389183	0.00285777	0.000242943	0.00382502	0.434214
Acinetobacter	59.3693	1.11022e-16	5.95788e-16	1.38223e-13	0.000252157	0.000686862	0.00126643	0.00498801	0.000445904	0.00077225	0.00159418	0.0106746	0.000266944	0.00076394	0.0327148	0.088307	0.000621235	0.000266989	0.000776669	0.0143284
Clostridium_sensu_stricto_13	9.72836	4.92886e-08	1.10966e-07	6.13643e-05	5.20557e-06	5.51238e-06	1.62064e-05	3.98088e-05	0	5.8457e-06	5.76062e-05	0.000195096	0	0	5.50337e-06	2.86237e-05	0	0	0	5.59172e-06
Yersinia	64.7093	1.11022e-16	5.95788e-16	1.38223e-13	0	0	0	2.26315e-05	0	0	2.28714e-05	3.93466e-05	4.99099e-06	5.63615e-06	5.97664e-05	4.55176e-05	1.0951e-05	0	1.83286e-05	0.00204629
Clostridium_sensu_stricto_1	5.65789	1.98574e-05	3.47226e-05	0.0247225	0.000560872	0.000517548	0.00217512	0.00178595	0.00142114	0.00125355	0.00122912	0.00101916	0.000473137	0.000919262	0.00037001	0.00056585	8.23903e-05	0.000174794	0.000169355	0.000422296
Legionella	33.9195	2.10942e-15	1.00622e-14	2.62623e-12	1.04111e-05	0	8.99842e-05	0.00076135	5.02114e-06	5.69937e-06	0.000177493	0.000882168	0	5.13535e-05	1.64164e-05	2.29956e-05	5.65941e-06	4.92835e-05	5.98906e-06	5.54041e-06
Clostridium_sensu_stricto_9	68.5581	1.11022e-16	5.95788e-16	1.38223e-13	0	5.51238e-06	0	0	5.14665e-06	0	2.86618e-05	0.00126757	0	0	0	0	5.45715e-06	0	0	0
Clostridium_sensu_stricto_18	1.11228	0.384785	0.449819	1	0	0	2.64521e-05	0	0	0	0	0	0	6.20615e-05	0	0	0	1.82508e-05	5.98906e-06	0
Clostridium_sensu_stricto_8	0.881214	0.589643	0.60025	1	0	0	0	5.75566e-06	0	0	1.14357e-05	0	0	1.13999e-05	0	0	0	0	0	0
Clostridium_sensu_stricto_7	0.878327	0.592445	0.60261	1	0	0	2.64521e-05	0	0	5.2776e-06	5.71785e-06	0	0	0	0	0	1.69782e-05	0	0	0
Clostridium_sensu_stricto_12	0.866795	0.603673	0.611532	1	0	0	0	0	0	0	5.69616e-06	0	0	5.82262e-06	0	0	5.47552e-06	0	0	0
Clostridium_sensu_stricto_10	1	0.478585	0.519476	1	0	0	0	0	0	0	2.85892e-05	0	0	0	0	0	0	0	0	0
Clostridium_sensu_stricto_11	1	0.478585	0.519476	1	0	0	0	0	0	2.27975e-05	0	0	0	0	0	0	0	0	0	0
Thiopseudomonas	6.15158	8.47781e-06	1.53191e-05	0.0105549	0	0	0	0	0	0	0	0	0	0	0	0	5.45715e-06	0	2.41023e-05	7.3828e-05
