## Supplemental Table for "Beach sand beneath our feet: an overlooked reservoir of antibiotic resistance genes and pathogens, revealed by metagenomic evidence from Qingdao’s recreational beaches": Supplementary table 6 (2).xlsx

### Sheet: Zhan Qiao
Taxonomy	SWZ1	SWZ2	SWZ3	SSZ1	SSZ2	SSZ3	WSZ1	WSZ2	WSZ3	WWZ1	WWZ2	WWZ3
Aeromonas	0.00288137	0.00278443	0.0029075	0.000182508	0.000249491	0.000296829	0.00359344	0.00384672	0.0040349	0.452812	0.503557	0.346272
Glaciecola	0.310206	0.343181	0.359922	0.00346766	0.00201512	0.00278278	0.00639632	0.0054848	0.00341694	0.000972958	0.000631607	0.00121141
Arcobacter	0.0216267	0.0180139	0.0194491	0.00368667	0.00245653	0.0035063	0.0697127	0.0481668	0.046056	0.13088	0.0934612	0.166049
Clade_Ia	0.147015	0.1344	0.116349	0.000529274	0.000383833	0.000519452	0.000503081	0.000368107	0.000308979	0.00129169	0.00159564	0.00136716
Maribacter	0.00222652	0.00263162	0.00272681	0.0258432	0.0337197	0.0326141	0.0796486	0.0895421	0.102217	6.71006e-05	1.66212e-05	1.73058e-05
Loktanella	0.00936446	0.0124111	0.0140119	0.0775661	0.0655779	0.080348	0.0128286	0.0164912	0.0146856	6.71006e-05	3.32425e-05	0.000103835
Halioglobus	0.0014898	0.000848911	0.00121557	0.0484742	0.0461559	0.0479936	0.0170329	0.0167673	0.0132497	1.67751e-05	0	0
Tolumonas	0.000311057	0.000203739	0.000147839	3.65017e-05	1.91916e-05	0	0.000269508	0.000128838	0.000109051	0.0774844	0.0765408	0.0231379
Winogradskyella	0.000376543	0.000577259	0.000427091	0.0043802	0.00370399	0.00448955	0.0480083	0.0616948	0.0529262	1.67751e-05	3.32425e-05	0
Sulfitobacter	0.0119839	0.0192533	0.0228822	0.0161885	0.0162937	0.0183107	0.0163861	0.0180925	0.0168121	0.000134201	8.31062e-05	0.000121141
Prevotella_9	0.000654857	0.000441434	0.000936314	0.000474522	0.000134342	0.000371037	0.000646819	0.000920268	0.00109051	0.0393209	0.020361	0.0841409
Pseudorhodobacter	0.000196457	0.000237695	0.000262825	0.00187984	0.00143937	0.000964696	0.0518893	0.043363	0.0370047	0.000805207	0.000914168	0.00100374
Granulosicoccus	0.0026358	0.00183365	0.00215188	0.00292013	0.0039151	0.00330223	0.0391325	0.0374733	0.0410214	3.35503e-05	0	3.46117e-05
Neptunomonas	0.000818572	0.000747042	0.000887035	0.00102205	0.0004606	0.000463796	0.0569021	0.0478355	0.0184842	0.000117426	6.64849e-05	3.46117e-05
Lutibacter	0.001719	0.00222415	0.00133055	0.0265002	0.0214563	0.0188858	0.0149307	0.0120003	0.0141948	0.00739784	0.00468719	0.00103835

### Sheet: the first bathing beach
Taxonomy	SWF1	SWF2	SWF3	SSF1	SSF2	SSF3	WSF1	WSF2	WSF3	WWF1	WWF2	WWF3
Clade_Ia	0.400234	0.40756	0.407737	0.000748236	0.000659081	0.00114106	0.000333296	0.000520881	0.000583431	0.00241483	0.00286901	0.00331526
Flavobacterium	0.000319348	0.000433954	0.00148359	0.000374118	0.000711114	0.00170332	0.0178075	0.00805834	0.00679048	0.178107	0.191506	0.197897
Planktomarina	0.0783923	0.0946794	0.0902645	0.000231597	0.000277508	0.000297668	3.17425e-05	0.00018384	0.000162064	0.000503813	0.000383647	0.000379874
Woeseia	0.000456211	0.000216977	0.000312334	0.0706727	0.0517032	0.0685795	0.00620566	0.00822686	0.00640153	0.000764406	0.000250204	0.000155403
Pseudomonas	0.000288934	0.000309967	0.000983852	0.000712606	0.000971278	0.00105838	0.00939578	0.00790514	0.0303708	0.0336165	0.0458374	0.0494354
Massilia	4.56211e-05	0	0.000109317	0.000320673	0.000901901	0.000363817	0.0367261	0.0489935	0.0558473	0.00602839	0.0132775	0.0116897
Nitrospira	3.04141e-05	1.54983e-05	0.000124934	0.00511295	0.00879353	0.00778899	0.0169664	0.0122254	0.00805458	0.0265805	0.0199329	0.022119
Ilumatobacter	0.00015207	0.000247974	0.000281101	0.0208794	0.0194602	0.0196626	0.0185852	0.0174495	0.0179891	0.00413474	0.00176811	0.00264185
Altererythrobacter	0.000319348	0.000216977	0.000421651	0.0114908	0.0169974	0.0149496	0.0214262	0.0195024	0.0210845	0.000764406	0.000817334	0.000690679
Sva0996_marine_group	0.00161195	0.00110038	0.00129619	0.0350602	0.0213681	0.02851	0.0040313	0.00393725	0.00358162	1.73729e-05	1.66803e-05	1.7267e-05
Sulfitobacter	0.0169863	0.018629	0.0195677	0.00803463	0.0134071	0.0103026	0.00272986	0.00459601	0.00259302	0.000156356	0.000116762	0.000293539
Nitrosomonas	0	3.09967e-05	0.000109317	0.000106891	0.000242819	0.00034728	0.00176171	0.0018384	0.00121548	0.0256597	0.0356458	0.0301136
Nocardioides	1.5207e-05	4.6495e-05	4.68501e-05	0.00158555	0.00657347	0.00575492	0.0266637	0.0254925	0.0262544	0.00100763	0.00115094	0.00120869
Arenimonas	0	1.54983e-05	7.80835e-05	7.12606e-05	0.000156098	0.000198446	0.00447569	0.00467261	0.00654739	0.0429979	0.0166302	0.0181649
Rhodoferax	0.000121656	7.74917e-05	0.000218634	8.90758e-05	0.000901901	0.00105838	0.00131731	0.000873242	0.000858939	0.0185542	0.0244033	0.0340332

### Sheet: the second bathing beach
Taxonomy	SWS1	SWS2	SWS3	SSS1	SSS2	SSS3	WSS1	WSS2	WSS3	WWS1	WWS2	WWS3
Clade_Ia	0.454363	0.447288	0.450683	0.00125769	0.000854993	0.000743972	0.000429262	0.000568016	0.000454059	0.00141909	0.00160984	0.00128476
Polaromonas	0.000559783	0.000554	0.000729949	6.98714e-05	0.000153899	0.000422711	0.106606	0.0734526	0.150066	0.319109	0.296587	0.302112
Flavobacterium	0.00119521	0.000658811	0.00066912	0.000873393	0.000649795	0.000980691	0.188166	0.286264	0.173499	0.126839	0.128701	0.129972
Acinetobacter	0.000363103	0.000209622	0.000228109	0.000611375	0.000581395	0.00109905	0.042464	0.0329287	0.0227516	0.0706502	0.0907332	0.103537
Woeseia	0.000317715	0.000329405	0.000410596	0.109104	0.117425	0.114606	0.00112269	0.00126586	0.000729738	3.37878e-05	6.85037e-05	3.51989e-05
Pseudomonas	0.000726205	0.000928324	0.000593084	0.00113541	0.000906293	0.00118359	0.023692	0.0157746	0.0213083	0.0819185	0.0954085	0.0918163
Acidovorax	0.000181551	7.48649e-05	9.12437e-05	0.000104807	6.83995e-05	6.76338e-05	0.0343245	0.043153	0.0407842	0.0453432	0.03903	0.0353221
Hydrogenophaga	3.02586e-05	0.00014973	0.000121658	0.000279486	0.000341997	0.000101451	0.034308	0.0177546	0.0857847	0.0293954	0.0248326	0.0207849
Planktomarina	0.0663722	0.0549658	0.0709876	0.000192146	0.000239398	0.000236718	9.90606e-05	0.000146061	3.24328e-05	0.000253408	0.000274015	0.000263992
Rhodoferax	0.00021181	0.000239568	0.000228109	0.000174679	0.000205198	0.000338169	0.0227014	0.0217631	0.0439626	0.0355785	0.0324708	0.0272087
Aeromonas	0.000242068	0.000554	0.000380182	0.000296954	0.000324897	0.000101451	0.0153379	0.0133889	0.0101839	0.0376734	0.043654	0.0354277
Arcobacter	0.000363103	0.000449189	0.000471426	0.000960732	0.000854993	0.000608704	0.0253925	0.0183388	0.0307949	0.0175021	0.0200202	0.0192538
Rheinheimera	0.000226939	0.000269514	0.000197695	6.98714e-05	8.54993e-05	0.000118359	0.0171375	0.0150118	0.0090001	0.0180258	0.0290456	0.0341253
Simplicispira	3.02586e-05	0.000104811	1.52073e-05	3.49357e-05	6.83995e-05	0.000169085	0.0271261	0.0416924	0.0329679	0.00473029	0.00388759	0.00329109
Trichococcus	3.02586e-05	2.99459e-05	3.04146e-05	0.000663779	0.000495896	0.00087924	0.0415064	0.0288877	0.0182759	0.00846384	0.00662773	0.00788455

### Sheet: the sculpture garden
Taxonomy	SWG1	SWG2	SWG3	SSG1	SSG2	SSG3	WSG1	WSG2	WSG3	WWG1	WWG2	WWG3
Flavobacterium	0.00118888	0.00152896	0.00159672	0.00265991	0.00229736	0.00256472	0.0335617	0.0362626	0.0381852	0.294508	0.333677	0.331914
Clade_Ia	0.381429	0.330347	0.346805	0.00142495	0.00113991	0.00119687	0.000751893	0.000720449	0.00059283	0.00211803	0.00201336	0.001551
Woeseia	0.000617598	0.00035166	0.00057241	0.118097	0.131055	0.135143	0.073207	0.0698321	0.0697273	5.08e-05	1.64e-05	3.45e-05
Arcobacter	0.00172928	0.00157483	0.00227458	0.000585814	0.000806706	0.000564238	0.0348776	0.035748	0.0386211	0.104749	0.101421	0.100936
Planktomarina	0.0874519	0.102777	0.0950954	0.000364155	0.000210445	0.000290668	0.000102531	8.58e-05	0.000156926	0.000593049	0.000376481	0.000275734
Rhodoferax	0.000293359	0.000443398	0.000271142	0.00090247	0.00113991	0.00112848	0.0282131	0.0280632	0.0312108	0.0431232	0.0462908	0.0380168
Sediminicola	0	1.53e-05	1.51e-05	0.00291324	0.00333205	0.00422323	0.0552983	0.050157	0.054645	1.69e-05	3.27e-05	1.72e-05
Subgroup_10	9.26e-05	6.12e-05	0.000210888	0.0363363	0.0367928	0.0357009	0.0135853	0.0126079	0.0132341	1.69e-05	0	0
Acidovorax	0.00016984	0.000259923	0.000361522	0.00011083	7.01e-05	6.84e-05	0.00276833	0.00288179	0.00352211	0.0393785	0.040218	0.0366209
Pseudomonas	0.000849198	0.00125375	0.000843551	0.00169411	0.00215706	0.00123106	0.0142518	0.0143061	0.0152741	0.0196892	0.020199	0.0185603
Hydrogenophaga	0.00016984	0.000137606	0.000135571	0.000965801	0.000526113	0.000666826	0.021634	0.0238606	0.0224578	0.0124371	0.0127185	0.0116153
Sva0081_sediment_group	4.63e-05	3.06e-05	3.01e-05	0.0254592	0.0274982	0.0276134	0.00760437	0.00706726	0.007515	0	0	0
Pseudorhodobacter	0.00010808	0.000168185	0.000271142	0.000379987	0.000508576	0.000530041	0.00931321	0.00813078	0.00859604	0.0208245	0.0244058	0.021783
Sulfitobacter	0.020566	0.0244175	0.0217214	0.00240659	0.0031216	0.00254762	0.00598096	0.00612381	0.00646882	6.78e-05	6.55e-05	3.45e-05
Aurantivirga	0.0248429	0.029937	0.0256379	6.33e-05	5.26e-05	0.000170981	3.42e-05	3.43e-05	1.74e-05	0.000101666	6.55e-05	5.17e-05
							，
