## Supplemental Table for "Beach sand beneath our feet: an overlooked reservoir of antibiotic resistance genes and pathogens, revealed by metagenomic evidence from Qingdao’s recreational beaches": Supplementary table 7.xlsx

### Sheet: the first bathing beach
ARO_Name	SWF	SSF	WSF	WWF
rpoB2	13.3483	12.1485	23.4045	8.96102
Bifidobacterium_adolescentis_rpoB	7.65834	6.19989	7.21024	8.59689
RanA	6.1137	0.998186	0.749148	1.33815
ugd	5.22612	0.152283	0.20639	0.832084
msbA	1.85466	0.568835	0.382585	1.05426
CRP	2.75753	0.421836	0.107712	0.437547
Bifidobacterium_bifidum_ileS	0.142739	0.954487	2.33703	0.250015
MuxB	0.0985457	0.382024	0.678643	1.76703
MexK	0.0714975	0.308712	0.386486	1.89905
MexW	0.0596231	0.30616	0.214871	1.9926
mdtC	0.02599	0.274803	0.540366	1.70783
MexB	0.0873474	0.207889	0.254884	1.40348
MexF	0.227166	0.0553114	0.102429	1.53081
mtrA	0.0633246	0.535091	1.10686	0.0300417
rsmA	0.504445	0.223024	0.207048	0.501239
msrE	0.0757524	0.0431839	0.0808265	1.05521
oqxB	0.00223714	0.00993037	0.0969573	1.10615
acrB	0.026122	0.189181	0.242828	0.672918
mphE	0.0474576	0.0338983	0.080226	0.943503
novA	0.251654	0.213865	0.485351	0.146295
qacEdelta1	0.0287356	0.0143678	0.0344828	0.79023
ANT(3)-IIa	0.0258887	0.00821596	0.0328638	0.680047
mtrD	0.0337999	0.0447037	0.141539	0.477473
rphB	0	0.273225	0.41259	0.00469046
rphA	0	0.228459	0.452032	0.00165017
oleC	0	0.217884	0.423458	0.003663
mdtB	0.0242812	0.0834296	0.204879	0.325342
sul2	0.0131894	0.0107914	0.0815348	0.51199
sul1	0.0214286	0.0297619	0.0642857	0.50119
YajC	0.304864	0.0531164	0.00887636	0.233851
MuxC	0.0154761	0.0259077	0.0569029	0.476433
PNGM-1	0.0324865	0.462123	0.00611522	0.0113623
OpmH	0.0224187	0.0136097	0.00344225	0.444073
kdpE	0.00627334	0.00374532	0	0.461164
ceoB	0.0730329	0.0117543	0.0411321	0.344166
APH(3)-Ib	0.0309524	0.0202381	0.0477591	0.289531
AcrF	0.0293535	0.0251888	0.0779355	0.251928
APH(6)-Id	0.0203106	0.0107527	0.0310633	0.308244
tet(39)	0.0244108	0.0109428	0.0117845	0.318182
golS	0.034921	0.013048	0.0723512	0.232629
aadA2	0.0200617	0.00771605	0.0216049	0.291667
PmpM	0.00748373	0.00416423	0.00478894	0.318918
adeJ	0.0353576	0.0245412	0.0138814	0.256081
rosB	0.0125608	0.003003	0.0775758	0.206066
arnA	0.00897413	0.00177936	0.0191571	0.263321
Staphylococcus_aureus_mupB	0.15227	0.0379874	0.0345836	0.0647753
AAC(6)-Ib-SK	0	0.0893471	0.185462	0
MexA	0.00421941	0.00982032	0.0373686	0.221868
ErmF	0.028341	0.0173668	0.0375036	0.185903
ADC-21	0.00692042	0.00692042	0.00807382	0.244443
mel	0.0211617	0.00187266	0.0517672	0.186524
MexD	0.00477088	0.00818648	0.0174882	0.230382
mphG	0.0361896	0.00802855	0.0478164	0.167538
mefC	0.0406792	0.00326797	0.0361127	0.168568
mexY	0.0110641	0.0126002	0.00776252	0.215352
tetX	0.0137104	0.0154242	0.0188518	0.197087
aadA8	0.0187075	0.00680272	0.00680272	0.209184
aadS	0.0174407	0.00657895	0.041732	0.172383
AAC(6)-Ib9	0.0138169	0.00690846	0.0189983	0.195164
EreD	0.0241276	0.00925086	0.0332298	0.164217
abeM	0.00392861	0.0101387	0.00952066	0.201131
smeE	0.0586252	0.00386102	0.000316256	0.148346
abeS	0.030303	0.00600601	0.0530073	0.118807
catB3	0.0110585	0.00473934	0.028436	0.161137
QepA4	0	0.0755233	0.127939	0
tetQ	0.0702487	0.0133229	0.00867254	0.102652
OprJ	0.0038714	0.00750776	0.0116142	0.161949
adeF	0.0518537	0.0030581	0.0160508	0.111256
adeI	0.0303801	0.0196719	0.00421941	0.127693
LpsB	0.00993677	0.00180668	0.00542005	0.160923
tetM	0.00364583	0.00416667	0	0.167708
OXA-209	0.031868	0.00573342	0.00243309	0.133828
mdtF	0.0047619	0.0344183	0.0359383	0.0979381
OprM	0.0076798	0.0258752	0.0152207	0.124205
EreB	0.0015873	0	0.0031746	0.165079
acrD	0.00182149	0.00385356	0.0349981	0.128997
cmeB	0.0126572	0.00894045	0.0474506	0.0954933
mexN	0.0172426	0.00685049	0.00634792	0.132938
tetB(60)	0	0.00813008	0.0910015	0.0629412
tet(G)	0.0345609	0.00255102	0.0195578	0.10524
adeK	0.0121059	0.00963289	0.0153762	0.121076
JOHN-1	0	0	0.00628931	0.150405
oqxA	0	0	0.00865801	0.142857
rosA	0.00604348	0.0236748	0.0275021	0.086071
Pseudomonas_aeruginosa_CpxR	0	0	0.00429134	0.135736
OXA-296	0.00289855	0.00869565	0	0.125597
tetA(58)	0	0.0607345	0.0730893	0
MexJ	0.00540572	0.00537666	0	0.116343
qacH	0.0076007	0.0167961	0.00600601	0.095247
OXA-1	0.00481348	0.00481348	0.00601685	0.108303
MexE	0.00484262	0.00161421	0.00208333	0.113456
tet(C)	0.0134341	0.0109152	0.0117548	0.0814442
EreA2	0	0	0.00197239	0.115152
sul4	0.00231481	0.0456293	0.0576546	0.0104167
adeB	0.00173611	0.00826322	0.00632382	0.0977225
YojI	0.00121212	0.00242424	0	0.107315
OprN	0.00455685	0.00560224	0.00271866	0.0975948
OmpA	0.00813008	0.042029	0.0450656	0.00882695
floR	0.00289855	0	0.0367492	0.0638561
MexC	0	0.00137174	0.0158668	0.0858905
macB	0.00472813	0.00177305	0.00512821	0.0899216
aadA5	0	0.00124844	0.00499376	0.0948814
Tet(X6)	0.00727017	0.00320513	0.0162602	0.0736789
cmlA9	0.0271605	0.00493827	0.0132147	0.0518978
OpmB	0.00631007	0	0.00562186	0.0829875
ADC-15	0	0.00352734	0	0.0864198
tetB(P)	0	0.003367	0.020202	0.0619529
qacE	0	0	0.00895538	0.0759222
OXA-119	0.005	0.00877193	0.0118421	0.0577193
OXA-464	0.00460076	0.0122919	0.0159626	0.0502592
OXA-129	0.00483092	0.00724638	0.00362319	0.0652174
MOX-9	0.00167926	0.00587741	0	0.0727949
MexV	0.00176835	0	0.00433524	0.0736915
tet(E)	0	0.00258398	0	0.0767048
farB	0	0	0	0.0789508
vanHO	0	0	0.0774202	0
BRP(MBL)	0	0	0	0.0756303
TriC	0.0021645	0.0284238	0.0387597	0.00610928
OXA-10	0	0.00595238	0.00992063	0.0595238
OXA-21	0.0100412	0.00285322	0.00274348	0.0583819
vatB	0	0.00372439	0.00177305	0.0659834
CARB-16	0	0.00222965	0	0.0680045
dfrA1	0	0	0.00421941	0.0654008
VEB-3	0.00888889	0.00444444	0.00222222	0.0533333
aadA6/aadA10	0.00913242	0.00761035	0.00913242	0.042618
MexI	0.0052579	0.0212113	0.00695928	0.0338423
LMB-1	0.064843	0	0	0.00202634
ErmB	0	0	0.00406504	0.0623306
AxyY	0	0.00394477	0.0294861	0.0325418
OXA-5	0	0.00574713	0	0.0574713
OXA-35	0.00207039	0	0.010352	0.0496894
arr-2	0	0.0190476	0.0428571	0
FosC2	0.00501253	0.0122589	0	0.043238
AER-1	0.00337838	0.00218579	0.0110619	0.043882
aadA16	0.00452489	0.00452489	0.00603318	0.0452489
TxR	0.00165426	0	0.00082713	0.0567899
dfrA6_from_Proteus	0.0448698	0	0	0.0126582
MexL	0	0	0	0.0569826
AAC(3)-Ic	0	0	0.00533333	0.0506667
AAC(6)-IIa	0.00720721	0.00540541	0	0.0432432
ErmX	0	0	0.00611888	0.048951
patB	0	0.0328078	0.014652	0.00732601
tet36	0.00104167	0.00104167	0.00208333	0.0494792
OXA-20	0.00121655	0.00243309	0.013382	0.0364964
dfrB7	0	0	0	0.0528011
catB11	0.00634921	0.0015873	0.00751673	0.0368359
Klebsiella_pneumoniae_KpnG	0.00323625	0	0	0.0453074
tet(35)	0.0440252	0.00411523	0	0
OXA-347	0.00121212	0.00790659	0.0109091	0.0266667
arr-1	0	0.0300546	0.0163934	0
pp-flo	0	0	0.0147783	0.0311987
bacA	0	0	0.00735294	0.0370412
dfrA31	0.0431894	0	0	0
vanO	0	0	0.0426065	0
GES-2	0	0	0.0150463	0.0266204
ErmG	0.00544218	0	0.00136054	0.0340136
dfrA3	0	0.0225225	0.00900901	0.00833333
vatF	0.0218579	0.00675825	0	0.0107665
Pseudomonas_aeruginosa_catB7	0.00140056	0	0.00420168	0.0322129
CARB-3	0.00407747	0	0.0101937	0.0234455
vanRO	0	0	0.037037	0
mphA	0.00551876	0	0.00220751	0.0264901
vanHF	0	0.018315	0.014652	0
emrB	0.0112848	0	0	0.0211765
tet(33)	0	0	0.0018018	0.030518
tet(Y)	0	0	0	0.0320988
AAC(6)-31	0.00533971	0.0036036	0.00347222	0.0192286
aphA15	0.00251572	0	0.00754717	0.0201258
mexP	0.00257069	0	0.00257069	0.02485
APH(3)-Ia	0.0030581	0	0	0.0266815
vanXO	0	0	0.0294118	0
QepA2	0.00186916	0	0.00124611	0.0261682
LpeB	0	0	0.0284238	0
SAT-4	0	0	0.00368324	0.0239411
Pseudomonas_aeruginosa_emrE	0	0	0.00600601	0.021021
CfxA2	0.00414079	0.0010352	0	0.0217391
mphF	0.00222222	0	0.00666667	0.0177778
catII_from_Escherichia	0.00623053	0.00311526	0.00155763	0.0155763
AAC(6)-Ie-APH(2)-Ia	0.00139179	0.00139179	0.00417537	0.019485
dfrA14	0.0043535	0	0	0.0213421
AAC(6)-IIc	0	0	0.0018018	0.0234531
OXA-427	0.0071497	0	0	0.017395
OXA-211	0	0	0	0.0242086
smeR	0.00217865	0	0	0.0217865
tet(A)	0.00313725	0.000784314	0.00235294	0.0172549
efrB	0.00112803	0	0.00451213	0.0174845
vatH	0.00181159	0	0	0.020524
Escherichia_coli_emrE	0	0.00660066	0	0.0156097
TEM-1	0.00464576	0.00232288	0	0.0150987
RanB	0.00266667	0	0.00265604	0.0166622
ANT(2)-Ia	0	0.00194932	0	0.0194932
QnrS2	0.00608828	0.00608828	0	0.00913242
mexQ	0	0	0	0.0211233
MuxA	0.00175439	0	0	0.0192982
mdsB	0.00238518	0	0.0025181	0.0155036
APH(3)-IIIa	0.00251572	0	0	0.0176101
tet(H)	0	0.00665004	0	0.0133001
AAC(3)-IId	0	0	0	0.018583
lnuC	0.00401606	0	0.00200803	0.0120482
lsaB	0.00305111	0.00152555	0	0.012855
baeR	0.0037037	0.0030581	0.00286123	0.00740741
vmlR	0	0.00456621	0.00780246	0.00456621
dfrA16	0	0	0	0.0168776
dfrB2	0.00833333	0	0	0.00833333
OprA	0	0	0.0015015	0.015015
aad(6)	0.00220022	0	0.00220022	0.0121012
smeC	0	0	0.00411523	0.0123457
adeH	0	0.00124844	0	0.0149813
tetA(P)	0.00326328	0.00574713	0.003367	0.00326328
linG	0.00362319	0	0.00243309	0.00953389
PER-1	0.00219298	0	0	0.0131579
QnrA2	0.00572246	0.00143062	0	0.00715308
PDC-7	0	0	0	0.0140351
PDC-8	0.00424628	0	0	0.00955414
dfrI	0.0133333	0	0	0
PER-3	0	0	0	0.0131579
MCR-7.1	0	0	0	0.0130032
ANT(6)-Ia	0	0	0	0.0127315
cmlA5	0	0	0.000793651	0.0119048
BEL-1	0	0	0.0021097	0.0105485
MCR-3.2	0	0	0	0.0125604
MCR-3.10	0	0.00308642	0	0.00925926
arr-3	0.00408998	0	0	0.00817996
MCR-3.6	0	0	0	0.0113269
mdsC	0.00132802	0.00132802	0	0.00863214
LCR-1	0	0.0037037	0	0.00740741
mdsA	0.00152905	0.000764526	0	0.00840979
OXA-53	0.00151515	0	0.0030303	0.00606061
dfrA15	0.00421941	0	0.0021097	0.00421941
OXA-2	0	0	0	0.0105485
RCP-1	0	0	0	0.0102041
dfrG	0	0	0	0.0100402
catQ	0	0	0.0030303	0.00695187
lnuD	0	0	0.0040404	0.00591153
lsaE	0.00373134	0.00248756	0	0.00373134
Klebsiella_pneumoniae_KpnH	0	0	0.00191571	0.0076193
adeG	0	0	0	0.00952381
Acinetobacter_baumannii_AmvA	0.00424936	0	0	0.00492611
ErmA	0	0	0	0.00894855
SAT-2	0	0	0	0.00881834
dfrA5	0.00217865	0	0.00217865	0.0043573
dfrB4	0	0	0	0.00843882
tet(40)	0.0015949	0	0	0.00637959
Mef(En2)	0.00262467	0	0	0.00524934
ANT(3)-IIc	0	0	0	0.00769231
APH(3)-VIb	0	0	0.0025641	0.00512821
ParR	0	0	0	0.00764916
dfrA7	0	0	0	0.00732601
tet(L)	0	0	0	0.00726603
dfrA10	0	0.00181159	0	0.00543478
tetO	0	0	0.0011655	0.00582751
OXA-164	0	0	0	0.00653595
PER-2	0	0.0021575	0	0.00431499
smeD	0	0	0	0.00638688
MCR-3.9	0	0	0	0.00637959
dfrA28	0	0.00421941	0	0.0021097
QnrD1	0	0.00623053	0	0
QnrVC1	0.00151515	0	0	0.00454545
CGA-1	0.00113379	0	0	0.00453515
ADC-68	0	0	0	0.00564972
Agrobacterium_fabrum_chloramphenicol	0	0	0.00282486	0.00282486
dfrA17	0	0	0	0.00552486
dfrA27	0	0.00368324	0	0.00184162
tetW	0.00166667	0	0	0.00333333
OXA-9	0	0	0.00249688	0.00249688
ADC-43	0	0	0.000971817	0.00388727
vanSG	0	0	0	0.00472813
CMH-1	0	0	0	0.0042735
PmrF	0	0	0	0.00416667
tet(59)	0	0	0	0.00406504
adeA	0.00161031	0.000805153	0	0.00161031
dfrA12	0	0	0	0.00401606
MCR-3.5	0	0	0	0.00389864
aadA27	0	0	0	0.00387597
farA	0	0	0	0.00387597
TLA-3	0.00378788	0	0	0
OXA-3	0	0	0	0.0037594
arlS	0	0	0	0.00340136
QnrVC4	0	0	0	0.00304414
iri	0.002886	0	0	0
CIA-3	0	0	0	0.002849
adeR	0	0	0	0.00273224
ADC-13	0	0	0	0.00266667
OXA-488	0	0.00255428	0	0
tet(W/N/W)	0	0	0	0.00250627
FosX	0	0.00238095	0	0
CTX-M-3	0.00114155	0	0	0.00114155
MCR-9.1	0	0	0	0.00215054
Pseudomonas_aeruginosa_soxR	0	0	0	0.00197239
catB8	0	0	0	0.00189394
vatC	0	0	0	0.00155763
OXA-58	0	0	0	0.0014245
tet32	0	0	0	0.00130208

### Sheet: the second bathing beach
ARO_Name	SWS	SSS	WSS	WWS
rpoB2	11.0729	5.74135	23.0645	15.0933
Bifidobacterium_adolescentis_rpoB	5.53595	6.46216	17.3021	19.76
msrE	0.0528455	0.0386179	9.43004	10.3197
MuxB	0.0758485	0.0501292	5.77169	12.2942
RanA	5.90574	0.913881	7.43255	2.99962
mphE	0.0553672	0.0384181	7.87006	9.05198
MexK	0.0584921	0.0367226	5.49538	10.7619
MexF	0.0415752	0.0729587	3.87989	11.617
MexW	0.0897287	0.259437	2.63099	7.75696
MexB	0.0766914	0.0338169	3.72617	6.63947
ugd	3.49678	0.131619	2.41331	3.1468
msbA	2.19629	0.617873	2.63083	3.32806
EreD	0.0235332	0.0169466	6.55648	1.92921
sul1	0.0190476	0.0130952	4.69524	3.74405
APH(3)-Ib	0.047619	0.022619	2.98796	4.06807
CRP	2.02791	0.571213	1.4473	2.98553
APH(6)-Id	0.0227001	0.0227001	2.90203	4.04182
tet(39)	0.030303	0.0176768	1.65741	5.24579
qacEdelta1	0.0229885	0.0143678	3.38218	3.37644
mphG	0.0107534	0	4.7726	1.67156
aadS	0.0252193	0.0109134	4.96711	1.3309
mdtC	0.0342248	0.0136836	2.23887	3.89661
mefC	0.00381153	0.0129994	4.05333	1.78157
acrB	0.0235486	0.0117218	2.97138	2.63519
ErmF	0.0144346	0.00598052	4.29129	1.27799
mtrD	0.0320643	0.0145491	2.7055	2.80998
ANT(3)-IIa	0.0106304	0.0176056	3.42971	1.95463
tetX	0.00771208	0.00342759	4.02228	1.33933
adeJ	0.0298717	0.00770859	2.01626	2.70109
OpmH	0.0318582	0.00770897	1.11593	3.57301
AAC(6)-Ib9	0.0138169	0.0103627	2.981	1.60449
aadA2	0.00925926	0.0154321	2.68364	1.84105
AcrF	0.019708	0.00509942	1.53271	2.89284
abeM	0.0087808	0.0139284	1.74791	2.52669
mexY	0.0659675	0.00986193	1.17455	3.0012
adeK	0.0150528	0.00624931	2.08235	2.10551
ADC-21	0.00807382	0.0126482	1.01654	3.00488
mdtB	0.0208958	0	1.48446	2.41325
rsmA	0.432675	0.219208	1.05132	2.02779
MexD	0.0176946	0.012499	1.41458	2.23135
MuxC	0.0223188	0.0108548	0.731381	2.75643
golS	0.00433559	0.0134314	1.17592	2.30373
kdpE	0.00664387	0.00948665	1.61389	1.6817
adeI	0.0100375	0.0113358	1.10624	2.13213
aadA8	0.0085034	0.00680272	1.87585	1.28231
catB3	0.00473934	0.00631912	1.96998	1.03476
mel	0.00994085	0.0118761	2.14301	0.769777
mexN	0.00448354	0.00771886	1.25988	1.6487
PmpM	0.00576743	0	0.770363	1.98672
OXA-296	0.0107962	0.0060789	0.65596	1.72236
Tet(X6)	0	0	1.69016	0.591542
qacH	0	0.003003	1.05888	1.15974
OXA-1	0.00842359	0.00601685	1.40915	0.776173
tet(C)	0.00839631	0.00671704	0.991604	1.18304
LpsB	0.00451671	0.00361337	0.768239	1.19135
smeE	0.0510114	0	1.04815	0.850168
rosA	0	0.00222965	1.05596	0.832289
sul2	0.0119904	0.00959233	1.48801	0.3753
OprJ	0.00806398	0.00210305	0.830907	1.03382
OXA-20	0.00121655	0.00121655	0.72871	1.07178
ceoB	0.0699564	0.0130122	0.750989	0.957772
MexC	0.00799283	0.00811164	0.690543	0.943629
OXA-347	0.00606061	0	1.31716	0.326694
aadA5	0.0062422	0	0.965044	0.525593
OXA-10	0.0119048	0	0.829365	0.650794
MexJ	0.00259403	0.00666667	0.364771	1.11578
tetQ	0.0475906	0.019124	0.57116	0.825144
OprM	0.00193798	0.00775194	0.240375	1.18145
EreA2	0.00462963	0	1.17694	0.248575
rosB	0.00533746	0.00947647	0.554968	0.841128
tet(G)	0.0255102	0.00340136	0.966946	0.397294
Pseudomonas_aeruginosa_CpxR	0.00787402	0.00200803	0.23025	1.13418
YajC	0.201164	0.0640478	0.487481	0.597441
tet(E)	0	0	0.510387	0.831625
OXA-464	0.0159776	0.0297586	0.738211	0.53218
FosC2	0	0.00273224	0.191547	1.11707
OXA-129	0.00483092	0.00724638	0.65942	0.638889
OXA-35	0.0144928	0	0.759834	0.52795
ADC-15	0.00352734	0.00705467	0.312169	0.961199
qacE	0.00595238	0	0.755421	0.50761
floR	0.00716846	0	0.912079	0.344096
catB11	0	0	0.854322	0.388233
OXA-209	0.0565117	0.00765502	0.796786	0.359489
OprN	0.00531383	0	0.254829	0.915656
OpmB	0.00268817	0	0.218397	0.932301
OXA-5	0.00574713	0.00574713	0.586207	0.538793
adeB	0.0107178	0.00280399	0.335629	0.770984
MexA	0.0021097	0.00632911	0.173854	0.932678
MexE	0	0	0.265463	0.822177
Bifidobacterium_bifidum_ileS	0.188931	0.082555	0.66102	0.153085
macB	0.002331	0.00378788	0.724901	0.347213
Klebsiella_pneumoniae_KpnG	0.00647249	0	0.343042	0.721683
aadA6/aadA10	0.00152207	0	0.512938	0.547945
vatB	0.0018622	0	0.773219	0.276837
PNGM-1	0.00374532	0.986045	0.0180926	0.00611879
AAC(6)-IIa	0.0018018	0	0.594595	0.405405
VEB-3	0.00555556	0.00222222	0.624444	0.363333
AAC(6)-31	0.0036036	0.0018018	0.681775	0.300252
acrD	0.00520833	0.0017094	0.580865	0.360285
abeS	0.0541829	0.0030303	0.646186	0.224984
MOX-9	0.00173611	0.00167926	0.255397	0.64191
aadA16	0.00452489	0	0.393665	0.484163
cmeB	0.00335008	0.00335008	0.503576	0.371425
tet36	0.0015625	0.00104167	0.714063	0.154167
QnrS2	0.00304414	0.00304414	0.207002	0.645358
adeF	0.0434214	0	0.335214	0.473401
GES-2	0	0.00115741	0.743056	0.0694444
MexV	0.0044674	0.000884173	0.232145	0.548981
dfrA1	0.00843882	0	0.483122	0.291139
cmlA9	0.0131687	0	0.484824	0.272065
vatH	0.00362319	0	0.33536	0.42504
ErmB	0.00135501	0	0.544715	0.210027
AER-1	0.0055974	0.00675676	0.505985	0.237133
MexL	0	0	0.34026	0.413639
mdtF	0	0	0.51694	0.202844
novA	0.227721	0.0684178	0.330974	0.0907377
OmpA	0.00731071	0.0130435	0.327382	0.366564
mphA	0	0.00220751	0.338852	0.373068
OXA-119	0.00850877	0.00350877	0.558772	0.122982
OXA-21	0.00526868	0.00148148	0.414979	0.242963
baeR	0	0	0.557876	0.0698617
catII_from_Escherichia	0.00311526	0.00311526	0.140187	0.448598
YojI	0.00387985	0.00242424	0.2662	0.322215
efrB	0	0	0.376763	0.137056
mdsB	0.00641989	0.000629525	0.171687	0.315807
Staphylococcus_aureus_mupB	0.170213	0.0396806	0.221436	0.0513003
OXA-427	0	0	0.183407	0.293006
PER-1	0.00657895	0	0.217105	0.243421
AAC(6)-IIc	0	0.0036036	0.288734	0.172092
PER-3	0.00657895	0	0.192982	0.247807
vatF	0.011695	0	0.130152	0.303245
CARB-3	0.00101937	0	0.2579	0.178389
ParR	0.00314465	0	0.375574	0.0458688
mtrA	0.0823083	0.0147755	0.315328	0.00582342
QepA2	0	0.00124611	0.201869	0.21433
ErmG	0.00272109	0.00272109	0.296599	0.108844
mexQ	0.00113379	0	0.0847088	0.299771
dfrB2	0	0.00170068	0.340901	0.0208333
PDC-8	0	0	0.0859873	0.273885
dfrA6_from_Proteus	0	0	0.0274262	0.331224
AAC(3)-IId	0	0.00464576	0.0963995	0.24158
pp-flo	0	0	0.2578	0.0821018
arr-3	0.00408998	0	0.155419	0.173824
AxyY	0.00197239	0.00379944	0.160558	0.166292
RanB	0	0	0.203108	0.124305
farB	0	0	0.218442	0.10527
dfrA14	0.00414079	0	0.135114	0.183315
ADC-68	0	0	0.12809	0.193071
OXA-211	0	0	0.0707635	0.247672
MCR-3.6	0.00242718	0	0.106796	0.197411
tetM	0.00208333	0.0046875	0.1875	0.108854
mexP	0	0.0017138	0.0325621	0.261354
CfxA2	0	0.00207039	0.115942	0.170807
MCR-3.2	0.00386473	0	0.0937198	0.188406
bacA	0.00275482	0	0.135027	0.147565
lnuD	0.003367	0	0.199	0.0766572
QnrA2	0.00286123	0	0.0200286	0.254649
ANT(2)-Ia	0.00194932	0	0.224172	0.0487329
TxR	0.00082713	0	0.102212	0.165942
MCR-7.1	0.00228311	0.00228311	0.0971107	0.165879
OXA-58	0	0.002849	0.0413105	0.219373
adeR	0.00273224	0	0.129163	0.129537
dfrA15	0	0	0.137131	0.118143
Pseudomonas_aeruginosa_catB7	0	0	0.20632	0.0462185
Pseudomonas_aeruginosa_emrE	0	0	0.0630631	0.189189
TEM-1	0.00232288	0	0.101045	0.140534
QnrVC1	0	0	0.104545	0.137879
MexI	0	0.0562016	0.0675235	0.117195
arnA	0.0105038	0.00059312	0.108716	0.119753
Escherichia_coli_emrE	0	0	0.0708233	0.167722
MCR-3.10	0	0	0.0895062	0.145062
tet(A)	0	0.00313725	0.0776471	0.146667
dfrA27	0	0	0.0865562	0.139963
BEL-1	0	0	0.208861	0.0168776
ADC-43	0	0	0.12828	0.0971817
lnuC	0.00401606	0	0.064257	0.156627
tetW	0	0	0.0966796	0.124707
tet(H)	0	0.00166251	0.0972569	0.121363
dfrA17	0	0	0.108656	0.0957643
dfrA7	0	0	0.0811425	0.120717
dfrA28	0	0	0.0632911	0.124473
Acinetobacter_baumannii_AmvA	0.00328407	0.00164204	0.0197044	0.15939
mphF	0	0	0.152222	0.0266667
APH(3)-VIb	0	0	0.108974	0.0679487
aphA15	0	0	0.114465	0.0616352
AAC(6)-Ie-APH(2)-Ia	0	0	0.0890745	0.0807237
MCR-3.9	0.0015949	0	0.0414673	0.124402
dfrB6	0	0	0.00925926	0.157407
adeA	0	0	0.0974235	0.0676328
aad(6)	0	0	0.148515	0.0165016
smeD	0	0	0.150366	0.0142553
mtrC	0	0	0.151852	0.00740741
OXA-164	0	0	0.0413943	0.11329
mdsA	0.000764526	0	0.045107	0.108563
PDC-7	0	0	0.0578947	0.0929825
MCR-3.5	0	0	0.0604288	0.0877193
RCP-1	0	0	0.134921	0.0124717
MCR-9.1	0	0	0.055914	0.0903226
APH(3)-IIIa	0	0	0.116981	0.027673
tetO	0.002331	0	0.045641	0.0945066
APH(3)-Ia	0	0	0.0752583	0.0664821
dfrA12	0	0.00200803	0.0200803	0.118474
adeH	0.00249688	0	0.0886392	0.0486891
SAT-4	0	0	0.110497	0.0276243
mdsC	0.00132802	0	0.0498008	0.0843293
ADC-13	0	0.00266667	0.0266667	0.105333
vatC	0.00155763	0	0.0514019	0.0778816
CGA-1	0	0.00226757	0.0260771	0.102041
EreB	0	0.00634921	0.0896825	0.0309524
smeR	0	0	0.0762527	0.0501089
tetA(P)	0	0.00394945	0.101271	0.0210809
OprA	0	0	0.103604	0.0225225
adeG	0	0	0.0628571	0.0628571
tet37	0	0	0.0816386	0.0394477
dfrA3	0.00416667	0	0.075	0.0416667
aadA27	0	0	0.0697674	0.0465116
sul4	0	0	0.0160664	0.0960648
tet(W/N/W)	0	0.000852515	0.027774	0.0815754
vmlR	0.00456621	0	0.0890633	0.012945
dfrA16	0	0	0.0654008	0.0400844
oleC	0.00749064	0.0228394	0.0653576	0.00919867
smeC	0	0	0.0823045	0.0205761
emrB	0	0	0.0787783	0.0234636
CME-1	0	0	0.0991311	0.00223714
tet(33)	0	0	0.08003	0.0201201
lsaB	0.00152555	0	0.0794297	0.0183066
cmlA5	0.0031746	0	0.0404762	0.052381
CIA-3	0	0	0.0896502	0.00569801
catQ	0	0	0.0786988	0.0151515
tet(Y)	0.00164609	0	0.0707819	0.0197531
cmx	0.00189394	0	0.0568182	0.030303
ErmX	0.00378788	0	0.0364219	0.0454545
PER-2	0	0.0021575	0.0021575	0.0787487
Lactobacillus_reuteri_cat-TC	0	0	0.0829493	0
dfrA10	0	0	0.048913	0.0326087
dfrI	0.0444444	0.0311111	0	0.00444444
Klebsiella_pneumoniae_KpnH	0	0	0.0796761	0
CTX-M-3	0	0.00228311	0.0319635	0.0422374
dfrG	0	0	0.0722892	0.00401606
QnrVC4	0	0	0.0167428	0.0593607
ANT(9)-Ia	0	0	0.0689237	0.0065526
Pseudomonas_aeruginosa_soxR	0	0.00394477	0.00394477	0.0670611
Acinetobacter_baumannii_AbaF	0	0	0.0204082	0.0510204
LMB-1	0.0445795	0.00694444	0.0193875	0
tet32	0.00260417	0	0.0481771	0.0195312
lsaE	0	0	0.0634328	0.00621891
OXA-53	0.0030303	0	0.0530303	0.0121212
dfrB7	0	0	0	0.0666667
ANT(6)-Ia	0	0	0.0462963	0.0196759
Mef(En2)	0.00482489	0.00110011	0.0144747	0.0438875
OXA-488	0	0.0625798	0	0
tetB(P)	0	0.002331	0.0513693	0.00740741
tet(40)	0	0	0.0223285	0.0382775
CAM-1	0	0	0.0598291	0
APH(3)-VIa	0	0	0.0411523	0.0164609
LCR-1	0.00185185	0	0.0407407	0.0148148
dfrA5	0	0	0.0413943	0.0152505
ErmA	0	0	0.033557	0.0223714
farA	0	0	0.0424785	0.0106327
CMH-1	0	0	0.025641	0.025641
catB8	0	0.00378788	0.0189394	0.0284091
Campylobacter_coli_chloramphenicol	0	0	0.0252101	0.0252101
OXA-2	0	0	0.0464135	0.0021097
dfrB4	0	0	0.0253165	0.021097
OXA-9	0	0	0.0411985	0.00249688
QnrC	0.00192678	0	0.00578035	0.0346821
OXA-3	0	0.00125313	0.0213033	0.018797
lmrD	0	0	0.0348259	0.00497512
tet(35)	0.00628931	0.0329218	0	0
tet(L)	0.00326797	0.00236407	0	0.0323668
NmcR	0	0.00497512	0.0175439	0.0131579
CARB-16	0.00334448	0	0.00222965	0.0301003
Agrobacterium_fabrum_chloramphenicol	0	0	0.0282486	0.00564972
Rhodobacter_sphaeroides_ampC	0	0	0.0254902	0.00784314
ADC-8	0	0	0.0324786	0
SAT-2	0	0	0.005291	0.026455
lmrB	0	0	0.0153846	0.0153846
vanSG	0	0	0.0236407	0.0070922
LlmA_23S_ribosomal	0	0	0.0282187	0.00176367
CBP-1	0	0	0.0296804	0
tet(59)	0	0	0.0203252	0.00813008
FosX	0	0.0261905	0	0
ANT(3)-IIc	0	0	0.0128205	0.0115385
tetA(58)	0.00282486	0.00141243	0.0183616	0
linG	0.00358423	0	0.0126837	0.00466771
arlS	0	0	0.0204082	0
rphB	0.015173	0	0.00115741	0
TLA-3	0	0	0.00757576	0.00568182
rphA	0.0111661	0	0.00160256	0
oqxB	0.00255673	0.00578915	0.000639182	0.00298626
MuxA	0	0	0	0.0105263
PmrF	0.00520833	0.00208333	0	0.00208333
JOHN-1	0	0	0.00500685	0.0037244
TriC	0.00258398	0	0.00521914	0
patB	0	0.003663	0.003663	0
iri	0	0.004329	0.001443	0
dfrA26	0	0.00396825	0	0
vanHF	0	0.003663	0	0
tetB(60)	0	0	0.00333333	0
QepA4	0	0	0	0.00144928

### Sheet:  the sculpture garden
ARO_Name	SWG	SSG	WSG	WWG
rpoB2	14.9386	8.06466	13.7448	12.024
Bifidobacterium_adolescentis_rpoB	7.81988	8.20172	12.0926	9.59478
RanA	6.44046	0.377133	1.37615	6.93837
ugd	5.46783	0.199432	0.666136	4.59559
msbA	3.13792	0.738149	1.37748	2.28017
CRP	2.70113	0.952149	1.17778	0.541669
MexB	0.219212	0.0503389	0.537222	4.46716
MexK	0.206714	0.135342	1.03628	3.08151
MuxB	0.184336	0.0335892	0.274974	3.2121
msrE	0.30308	0.0537352	0.175119	2.14885
MexW	0.127598	0.452714	0.781136	1.28659
mphE	0.247458	0.0327684	0.157062	2.13446
mtrD	0.0825595	0.0247519	0.311854	1.88344
OXA-464	0.0547858	0.0105854	0.328092	1.85431
aadS	0.135566	0.038855	0.0706017	1.97599
acrB	0.0963061	0.0303638	0.603273	1.3396
sul1	0.140476	0.0202381	0.133333	1.61429
ANT(3)-IIa	0.110329	0.0187793	0.0669014	1.63504
mdtC	0.0862749	0.00318979	0.184753	1.5421
MexF	0.133677	0.0128106	0.449655	1.10047
rsmA	0.583161	0.291196	0.427365	0.368891
qacEdelta1	0.137931	0.0201149	0.143678	1.28448
ceoB	0.1	0.0109523	0.0374664	1.33343
PNGM-1	0.0171184	0.832668	0.578711	0
aadA2	0.103395	0.0108025	0.0679012	1.21759
adeJ	0.131927	0.00697721	0.0552585	1.13232
tetQ	0.331438	0.0145608	0.0399112	0.938561
YajC	0.630482	0.0301698	0.180438	0.42732
AcrF	0.104473	0.0125288	0.170242	0.909555
cmeB	0.0220073	0.00260417	0.179882	0.943527
tetX	0.0831191	0.0222793	0.0676949	0.964867
APH(6)-Id	0.11828	0.0083632	0.0681004	0.925926
acrD	0.0358802	0	0.235764	0.84326
APH(3)-Ib	0.0988445	0.0166667	0.0918768	0.90007
OXA-10	0.0357143	0.00595238	0.031746	0.884921
mphG	0.0787902	0.0265049	0.0945799	0.747379
mefC	0.102981	0.00922412	0.0898265	0.718784
OXA-129	0.0471014	0.00241546	0.0338164	0.827295
aadA8	0.0561224	0.0085034	0.037415	0.80102
novA	0.283762	0.106639	0.307182	0.20019
AAC(6)-Ib9	0.0759931	0.0172712	0.0829016	0.670121
ErmF	0.118637	0.0244803	0.0430373	0.643172
EreD	0.177916	0.0169466	0.0663111	0.558607
arnA	0.00177936	0	0.0417198	0.766562
Bifidobacterium_bifidum_ileS	0.285972	0.158349	0.352441	0.0120311
mdtB	0.060221	0.00165837	0.0418345	0.701695
mel	0.0917458	0.0202429	0.0928537	0.584637
mexY	0.0760491	0.0031234	0.066417	0.631989
adeB	0.0241035	0.000320821	0.0088266	0.737613
rosB	0.0213643	0.00386557	0.0354688	0.673219
OpmH	0.0645343	0.00356426	0.156081	0.481389
OXA-5	0.0431034	0.00287356	0.0301724	0.627874
tet(C)	0.0361041	0.000839631	0.0361041	0.627204
OXA-35	0.0393375	0.00414079	0.010352	0.63354
tet(G)	0.045068	0.00170068	0.0229592	0.617616
MuxC	0.0532867	0.00182648	0.0735828	0.55003
VEB-3	0.0222222	0.00111111	0.0422222	0.602222
qacH	0.0466397	0.003003	0.0355183	0.581816
kdpE	0.0409414	0.00277778	0.0410012	0.553062
adeF	0.0753671	0.00526135	0.0574571	0.481595
aadA5	0.0262172	0.00249688	0.0249688	0.560549
EreA2	0.0550488	0.00462963	0.0369549	0.490549
Staphylococcus_aureus_mupB	0.152636	0.0594845	0.104827	0.224899
OXA-119	0.017193	0	0.0223684	0.487807
AER-1	0.0198715	0	0.0497785	0.456816
rosA	0.0381193	0.00424628	0.0103994	0.459084
abeS	0.0829484	0.0635818	0.0924751	0.267909
tet(39)	0.0740741	0.00505051	0.0227273	0.404882
mexN	0.032548	0.0114647	0.0310005	0.380046
Tet(X6)	0.0424484	0.00813008	0.0293934	0.36046
abeM	0.0846116	0.0116355	0.00991613	0.326306
sul2	0.0383693	0.00719425	0.0587632	0.327338
PmrF	0.00104167	0	0.00520833	0.423958
OXA-1	0.0361011	0.0120337	0.0276775	0.351384
PmpM	0.0447736	0.00273224	0.108871	0.25597
AAC(6)-31	0.0179615	0.00748829	0.0143579	0.372202
qacE	0.0231191	0.0206222	0.297368	0.0532042
OXA-209	0.05239	0	0.00694996	0.322776
EreB	0.00952381	0	0.0444444	0.327778
catB3	0.0552923	0.014218	0.0458136	0.255924
ADC-21	0.0403299	0.00922722	0.0149942	0.301799
tet(E)	0.0376773	0.0121868	0.0315512	0.280305
GES-2	0.0219907	0.00578704	0.0127315	0.319444
OXA-21	0.00570645	0	0.00570645	0.345994
emrB	0	0	0.0131373	0.342777
adeK	0.0281737	0.0164996	0.0200454	0.280828
golS	0.0361612	0	0.0254622	0.280413
MexI	0	0.12026	0.166424	0.0531136
OprM	0.00980597	0.00913242	0.120252	0.199176
vatF	0.0413666	0	0.00680055	0.257808
linG	0.00225225	0	0.0100441	0.291222
smeE	0.0583055	0.00126502	0.0688329	0.169492
MexA	0.0112674	0	0.0252383	0.260572
adeI	0.033547	0.00612141	0.0149975	0.236837
farB	0.0179984	0.00190476	0.0237772	0.243358
mdtF	0.0129924	0.00649351	0.103313	0.161692
tet36	0.0197917	0.00677083	0.00520833	0.251563
floR	0.0347125	0.00797019	0.0130474	0.21354
CARB-16	0.00334448	0	0.00334448	0.257525
lsaB	0.0110042	0	0.00762776	0.244055
cmlA9	0.0445823	0.00658436	0.0090535	0.177368
AxyY	0.0132083	0.00788955	0.0470355	0.169264
MexD	0.0531262	0.00785724	0.0428648	0.130774
vatB	0.0251488	0.0237992	0.0213995	0.16351
Escherichia_coli_emrE	0.00660066	0	0.00600601	0.20801
dfrA3	0.00833333	0	0.0354531	0.17421
OXA-296	0.0250071	0.00289855	0.0115942	0.175201
TxR	0.00661704	0	0.00385357	0.200798
OprN	0.00188324	0	0.0472773	0.153555
Klebsiella_pneumoniae_KpnH	0.00574713	0	0.00570359	0.189786
LpsB	0.0226008	0.00634309	0.00722674	0.164413
tet(A)	0.00862745	0.00156863	0.00470588	0.181176
tet(Y)	0.00823045	0	0.0205761	0.167078
MexE	0.0127464	0.00161421	0.0353706	0.142589
CfxA2	0.0269151	0	0.0010352	0.161491
macB	0.026646	0.00472813	0.0159314	0.137576
Pseudomonas_aeruginosa_CpxR	0.0246721	0	0.00524934	0.150816
TriC	0	0.0232558	0.0213866	0.135297
catQ	0.00151515	0	0.0123886	0.163725
dfrA1	0.021097	0.0021097	0.0253165	0.128692
dfrB2	0.00833333	0	0.0333333	0.133759
mtrA	0.118539	0.00932469	0.0280811	0.0132367
ADC-15	0.0141093	0.00705467	0.00352734	0.137566
lnuD	0.0133189	0	0.0020202	0.140044
tetM	0.0166667	0.000520833	0.0119792	0.116146
OXA-427	0.0206055	0	0.00866072	0.114947
tetB(P)	0	0	0.00794858	0.135095
OmpA	0.0174398	0.00144928	0.00862196	0.113634
lsaE	0.00124378	0.00248756	0.00621891	0.130597
OXA-347	0.0206061	0.00606061	0.00848485	0.104242
FosC2	0.00501253	0	0	0.132286
aadA6/aadA10	0.00456621	0.00304414	0.00608828	0.123288
ParR	0.0159652	0.00854701	0.0042735	0.107877
aadA16	0.00301659	0.00452489	0.00754148	0.119155
ANT(3)-IIc	0.0025641	0	0.00641026	0.123077
AAC(6)-IIa	0.0198198	0.0108108	0.00900901	0.0918919
OpmB	0.012604	0	0.00464442	0.112725
MOX-9	0.00688759	0.00173611	0.0118117	0.109376
YojI	0.0181771	0	0.00871355	0.100856
Klebsiella_pneumoniae_KpnG	0.00970874	0.00323625	0.00323625	0.110032
dfrA7	0.0018315	0	0.0021097	0.122131
OprJ	0.0330792	0.00419259	0.0171051	0.0713551
bacA	0.021127	0	0.0153136	0.08544
MexC	0.0346554	0	0.0186103	0.0653144
baeR	0.0337466	0	0.00143062	0.0815305
LMB-1	0.08308	0	0.0277778	0.00101317
NmcR	0	0.0149254	0.039801	0.0567595
MexJ	0.00511586	0	0.0169706	0.0890654
TEM-1	0.00232288	0	0	0.105691
tetA(P)	0.00157978	0	0.00315956	0.10246
Pseudomonas_aeruginosa_catB7	0.00488445	0	0.0112045	0.0901786
CARB-3	0.00509684	0.00203874	0.00509684	0.0937819
lnuC	0.0120482	0.0060241	0	0.0863454
QnrVC1	0.0030303	0	0.00909091	0.0909091
OXA-53	0	0	0	0.101515
OXA-20	0.0158151	0.00486618	0.00729927	0.0729927
ErmB	0.0189702	0	0.0121951	0.0691057
QnrS2	0.0121766	0	0.00304414	0.0837139
MexV	0.00881374	0	0.0139094	0.0739642
BEL-1	0.00316456	0.00105485	0.00421941	0.0875527
tetW	0.00340224	0.00310078	0.00310078	0.0812877
dfrA14	0.00207039	0	0.00414079	0.084092
tet37	0.00328407	0	0	0.086808
cmlA5	0.00396825	0	0.00476191	0.0793651
ANT(2)-Ia	0.00779727	0	0.00974659	0.0682261
dfrB4	0	0	0	0.0843882
patB	0	0.014652	0.0695971	0
tet(L)	0.00472813	0	0.00236407	0.0757544
dfrA26	0	0.00396825	0.0714286	0.00396825
Mef(En2)	0.00110011	0	0.00482489	0.0704244
catB11	0.0238095	0.00455201	0.0142857	0.0324938
Pseudomonas_aeruginosa_emrE	0.003003	0	0.015015	0.0540541
tet(H)	0.00498753	0.00166251	0.0116376	0.0507066
AAC(6)-IIc	0.0108405	0	0.0036036	0.0540838
arr-3	0.0102249	0	0.00408998	0.0531697
dfrA17	0.00184162	0	0.00368324	0.0607735
mphA	0.01766	0	0.00883002	0.0397351
sul4	0	0	0	0.0627943
pp-flo	0.00656814	0	0.00328407	0.0509031
QnrD1	0	0	0	0.0607477
oleC	0.00444816	0.0147019	0.0395053	0.00179211
lmrD	0	0	0	0.0597015
MuxA	0	0	0.00877193	0.0508772
OXA-211	0.0037244	0.00744879	0	0.0484171
LRA-2	0	0.0311526	0.0280374	0
LRA-10	0.00252525	0	0.00252525	0.0530303
mphF	0.00555556	0	0.00666667	0.0455556
tetO	0.0240948	0	0	0.0327117
iri	0	0.00577201	0.049062	0
adeG	0	0	0.00380952	0.0506832
MCR-7.1	0.0110875	0	0.00228311	0.0400331
QnrVC4	0.00304414	0	0	0.0487062
MCR-3.2	0.00772947	0	0.00193237	0.0415459
AAC(3)-Id	0	0.00784314	0.0431373	0
OXA-3	0.00250627	0	0.00501253	0.0426065
farA	0.00225225	0.00225225	0.00225225	0.0429499
aphA15	0.00251572	0	0.00377358	0.0415094
CBP-1	0.00456621	0	0	0.0431034
MexL	0.00786164	0.00157233	0.0174004	0.0198952
RanB	0.00266135	0.00335008	0.00265604	0.0346667
RCP-1	0.00226757	0	0	0.0408163
OXA-58	0.00569801	0	0	0.037037
ADC-68	0.00182149	0	0	0.04071
AAC(3)-IId	0.00348432	0	0.00464576	0.0336818
Staphylococcus_aureus_mupA	0	0	0	0.0412698
adeH	0.00124844	0	0.00249688	0.0374532
MCR-3.6	0.00323625	0	0.00161812	0.0355987
APH(3)-Ia	0.00394477	0	0	0.0361001
mdsB	0.0124903	0.00157381	0.0035113	0.0215785
ErmG	0.0122449	0.00136054	0.00272109	0.0217687
APH(3)-IIIa	0.00377358	0.00251572	0.00503145	0.0264151
dfrA5	0.0043573	0	0.00653595	0.0261438
vatH	0.023398	0	0.00543478	0.00709541
aadA27	0.00258398	0	0.00516796	0.0271318
MCR-9.1	0.00645161	0	0	0.027957
OXA-2	0	0	0.0147679	0.0189873
CGA-1	0.00226757	0	0	0.0306122
AAC(6)-Ie-APH(2)-Ia	0.00695894	0	0.00278358	0.0229645
vmlR	0.0319635	0	0	0
tet(45)	0	0	0	0.0316456
dfrA15	0	0.00421941	0	0.0274262
dfrI	0.0311111	0	0	0
oqxB	0.0103159	0	0.0173159	0.0034188
MCR-3.10	0	0.00308642	0	0.0277778
CTX-M-3	0.00342466	0	0	0.0273973
ESP-1	0	0.00966184	0.0193237	0
aad(6)	0.00440044	0.00220022	0.00770077	0.0143014
tet32	0.00520833	0	0	0.0221354
MCR-3.5	0.00584795	0	0	0.0214425
efrB	0.00789622	0.00169205	0.00451213	0.0124083
PER-1	0.00657895	0	0.00438597	0.0153509
smeR	0	0	0	0.0261438
TolC	0	0	0	0.0243056
PER-3	0.00438597	0	0.00438597	0.0153509
SAT-4	0.00184162	0	0.0092081	0.0128913
AcrS	0	0	0.0238095	0
TLA-3	0	0	0	0.0227273
MCR-3.9	0.00318979	0	0.00318979	0.015949
dfrB6	0	0	0	0.0216049
arlS	0	0	0.00350877	0.0175439
OprA	0.0045045	0.0015015	0	0.015015
Acinetobacter_baumannii_AmvA	0.002849	0.00164204	0	0.0164422
dfrA6_from_Proteus	0.00843882	0.00271003	0	0.00963946
mdsA	0.00229358	0.00229358	0.00229358	0.0137615
TaeA	0	0	0	0.0198198
ADC-43	0.0058309	0.00388727	0.00194363	0.00777454
dfrA16	0.0021097	0.00632911	0.00421941	0.00632911
PDC-8	0.00636943	0	0	0.0116773
OXA-164	0	0	0	0.0174292
ANT(6)-Ia	0.00231482	0	0	0.0150463
adeR	0.00701754	0	0	0.0103394
ADC-13	0.00266667	0	0	0.0146667
mdsC	0.00132802	0.00132802	0.00265604	0.0106242
mexQ	0.00430107	0.00113379	0	0.010087
dfrA28	0	0	0	0.0147679
dfrA27	0	0	0	0.014733
dfrA12	0	0	0.00401606	0.0100402
CME-1	0.00483092	0	0	0.00894855
tet(40)	0.00318979	0	0	0.00956938
rphA	0.0030581	0.00485529	0.00160256	0.00313162
catII_from_Escherichia	0.0046729	0	0	0.00778816
smeC	0.00411523	0	0.00411523	0.00411523
rphB	0.00385282	0.00385282	0.00321329	0.00115741
OXA-9	0.00249688	0	0	0.00873908
Acinetobacter_baumannii_AbaF	0	0	0	0.0102041
ANT(9)-Ia	0	0	0	0.00995025
cmx	0	0	0.00189394	0.00757576
QepA2	0.00623053	0.000623053	0.00124611	0.00124611
CAM-1	0	0	0	0.00854701
CIA-3	0	0.00558124	0.002849	0
JOHN-1	0	0	0.00628931	0.00212314
APH(3)-VIa	0	0	0	0.00823045
APH(3)-VIb	0.0025641	0	0.0025641	0.0025641
ErmX	0	0	0	0.00757576
mtrC	0.00740741	0	0	0
QnrA2	0.00286123	0.00286123	0	0.00143062
PDC-7	0.00175439	0	0	0.00526316
mexP	0.0017138	0.0017138	0.0017138	0.0017138
tet(W/N/W)	0.00170503	0	0	0.00511509
vatC	0.00623053	0	0	0
Lactobacillus_reuteri_cat-TC	0.0030722	0	0	0.0030722
tetA(58)	0.00423729	0	0.00141243	0
QepA4	0.00185185	0	0.00289855	0
ErmA	0	0	0	0.00447427
PER-2	0.0021575	0	0	0.0021575
tet(35)	0	0.00411523	0	0
tet(59)	0	0	0	0.00406504
adeA	0.00161031	0	0.00161031	0.000805153
Rhodobacter_sphaeroides_ampC	0	0	0	0.00392157
OXA-488	0	0.00383142	0	0
catB8	0.00189394	0	0	0.00189394
vanHF	0	0	0.003663	0
dfrA10	0.00362319	0	0	0
ADC-8	0	0.0034188	0	0
tet(33)	0	0	0	0.00277778
dfrB7	0	0	0.00238095	0
dfrA31	0	0.00221484	0	0
Pseudomonas_aeruginosa_soxR	0	0	0	0.00197239
smeD	0.00169205	0	0	0
